# The regulatory network of the White Collar complex during early mushroom development in *Schizophyllum commune*

**DOI:** 10.1101/2024.02.13.580115

**Authors:** Peter Jan Vonk, Marieke J. P. van der Poel, Zoé E. Niemeijer, Robin A. Ohm

## Abstract

Blue light is an important signal for fungal development and is detected by the White Collar complex, which consists of WC-1 and WC-2. Most of our knowledge on this complex is derived from the ascomycete *Neurospora crassa*, where both WC-1 and WC-2 contain GATA zinc-finger transcription factor domains. In basidiomycetes, WC-1 is truncated and does not contain a transcription factor domain, but both WC-1 and WC-2 are still important for development . In the model mushroom *Schizophyllum commune*, we show that dimerization of WC-1 and WC-2 happens independent of light, but that induction by light is required for promoter binding by the White Collar complex. Furthermore, the White Collar complex is a promoter of transcription, but binding of the complex alone is not always sufficient to initiate transcription. For its function, the White Collar complex associates directly with the promoters of structural genes involved in mushroom development, like hydrophobins, but also promotes the expression of other transcription factors that play a role in mushroom development.
