## Supplementary Table 1 for "The regulatory network of the White Collar complex during early mushroom development in *Schizophyllum commune*"

### Sheet: Peaks WC2 in the light
Peak name	Scaffold	Start	End	Score	SignalValue	pValue (-log10)	qValue (-log10)	Tip	Associated proteinIds
Peak 1	scaffold_1	461541	461991	181	3.35193	20.5741	18.1866	461701	Schco3|1179436, Schco3|2604401
Peak 2	scaffold_1	463271	464329	109	2.65068	13.1959	10.9828	463406	Schco3|1179436
Peak 3	scaffold_1	587285	588279	111	2.61032	13.3218	11.1056	587565
Peak 4	scaffold_1	589213	589928	570	5.37105	59.8368	57.0495	589732	Schco3|2604562
Peak 5	scaffold_1	808810	809406	179	3.21866	20.3309	17.947	809152
Peak 6	scaffold_1	1043124	1043871	1565	9.49873	159.672	156.523	1043457	Schco3|2605117, Schco3|2605122
Peak 7	scaffold_1	1046364	1047406	105	2.69799	12.7763	10.5763	1047038
Peak 8	scaffold_1	1105932	1107108	629	5.93107	65.8277	62.9983	1106272	Schco3|2011955, Schco3|2485027
Peak 9	scaffold_1	1335360	1335719	118	2.86966	14.0521	11.8158	1335466	Schco3|2605427, Schco3|2694864
Peak 10	scaffold_1	1432298	1432632	177	3.10858	20.1755	17.7959	1432479	Schco3|1187345, Schco3|1272500
Peak 11	scaffold_1	1455796	1456200	167	2.95071	19.084	16.7266	1456046	Schco3|2605593, Schco3|2605597
Peak 12	scaffold_1	1466939	1467453	279	4.1302	30.5011	27.9633	1467255	Schco3|2605612, Schco3|2605614
Peak 13	scaffold_1	1485492	1486528	4983	20.8042	501.794	498.399	1485858	Schco3|2605636
Peak 14	scaffold_1	1793691	1794055	115	2.74657	13.8013	11.5709	1793818
Peak 15	scaffold_1	1794483	1794857	101	2.52333	12.2977	10.1132	1794735
Peak 16	scaffold_1	1797136	1797831	1072	8.16265	110.298	107.271	1797535	Schco3|2485669
Peak 17	scaffold_1	1804408	1804938	271	3.81591	29.6935	27.1663	1804645	Schco3|2606037
Peak 18	scaffold_1	1813524	1814727	197	3.23135	22.1318	19.7162	1813789	Schco3|2606057, Schco3|2606061
Peak 19	scaffold_1	1942797	1944253	110	2.61623	13.2199	11.0063	1943907
Peak 20	scaffold_1	1964663	1965355	179	3.40635	20.3273	17.9438	1965116	Schco3|2606301
Peak 21	scaffold_1	1965831	1966492	372	4.72631	39.8532	37.2117	1966015	Schco3|2606301, Schco3|2709293
Peak 22	scaffold_1	2035637	2035963	175	3.32824	19.9419	17.5665	2035777
Peak 23	scaffold_1	2143250	2143644	131	2.88352	15.4045	13.1308	2143412	Schco3|2606510
Peak 24	scaffold_1	2147598	2148432	845	6.04438	87.4872	84.5534	2148086
Peak 25	scaffold_1	2181994	2182687	2749	14.7519	278.208	274.933	2182299	Schco3|2482328
Peak 26	scaffold_1	2202656	2203583	145	2.94774	16.84	14.5307	2202815
Peak 27	scaffold_1	2217979	2218280	110	2.71694	13.2432	11.0288	2218098
Peak 28	scaffold_1	2302264	2302611	219	3.59179	24.419	21.9659	2302456
Peak 29	scaffold_1	2448935	2451244	2281	11.9481	231.339	228.103	2449664
Peak 30	scaffold_1	2452318	2453429	3730	17.1762	376.405	373.062	2452601	Schco3|2525437, Schco3|2606812
Peak 31	scaffold_1	2529222	2530351	143	2.97204	16.6695	14.3636	2530088	Schco3|2606907
Peak 32	scaffold_1	2754843	2755194	116	2.82418	13.8904	11.658	2755002	Schco3|1085193
Peak 33	scaffold_1	2822283	2822689	118	2.82908	14.1004	11.8609	2822506	Schco3|2607268, Schco3|2607269
Peak 34	scaffold_1	2877388	2878933	1642	10.1513	167.376	164.213	2878648	Schco3|1267931, Schco3|2525889
Peak 35	scaffold_1	2900684	2903465	391	4.47604	41.7771	39.1177	2902864
Peak 36	scaffold_1	2904369	2908288	1528	10.1822	155.986	152.844	2907836	Schco3|2607380
Peak 37	scaffold_1	2962763	2963317	216	3.52483	24.089	21.6422	2963178
Peak 38	scaffold_1	2993433	2993977	692	6.51465	72.1581	69.2909	2993749	Schco3|2485856
Peak 39	scaffold_1	3033395	3033676	104	2.76766	12.6287	10.4325	3033568	Schco3|2033108
Peak 40	scaffold_1	3046180	3047607	218	3.70441	24.346	21.8941	3047215	Schco3|2033244
Peak 41	scaffold_1	3076722	3077598	10882	35.7397	1091.72	1088.22	3077103	Schco3|2607585
Peak 42	scaffold_1	3077915	3078930	117	2.76969	13.9831	11.7485	3078500	Schco3|2607585
Peak 43	scaffold_1	3098657	3099130	1021	7.7464	105.129	102.121	3098883
Peak 44	scaffold_1	3142154	3142488	238	3.53139	26.2918	23.8105	3142313	Schco3|2481568
Peak 45	scaffold_1	3146651	3147065	165	3.1491	18.9135	16.5588	3146899	Schco3|2661864
Peak 46	scaffold_1	3147939	3148393	111	2.70869	13.3408	11.1239	3148279	Schco3|2034107
Peak 47	scaffold_1	3515408	3515779	157	3.09961	18.1012	15.7647	3515599	Schco3|2608091
Peak 48	scaffold_1	3525659	3526071	174	3.36377	19.7741	17.4014	3525866	Schco3|2608104
Peak 49	scaffold_1	3538166	3538553	261	3.94459	28.6799	26.166	3538332	Schco3|2662021
Peak 50	scaffold_1	3663638	3664127	773	6.65749	80.2747	77.3707	3663878	Schco3|1117388, Schco3|2608235
Peak 51	scaffold_1	3766522	3767064	723	6.33011	75.2639	72.3812	3766878	Schco3|2485443, Schco3|2608324
Peak 52	scaffold_1	3859606	3860604	184	3.25565	20.8619	18.4694	3860481
Peak 53	scaffold_1	3861377	3862597	147	2.97201	17.0436	14.7302	3861696
Peak 54	scaffold_1	3868504	3870865	501	4.36443	52.928	50.1846	3869527
Peak 55	scaffold_1	3871525	3872061	116	2.6071	13.8977	11.665	3871675	Schco3|2662127
Peak 56	scaffold_1	3872860	3873291	143	2.79207	16.7002	14.3938	3873126	Schco3|2608442, Schco3|2608446
Peak 57	scaffold_1	3929972	3930296	127	2.98056	15.0464	12.7807	3930066	Schco3|2041512, Schco3|2608515
Peak 58	scaffold_1	3968296	3970631	338	4.18379	36.5008	33.8945	3969485	Schco3|2695850
Peak 59	scaffold_1	3973101	3974204	919	7.48148	94.9428	91.9782	3973890
Peak 60	scaffold_1	3975075	3976598	575	5.78359	60.3485	57.5572	3975325	Schco3|2042186
Peak 61	scaffold_1	4146843	4147766	1981	11.2963	201.32	198.113	4147451	Schco3|1084057
Peak 62	scaffold_1	4180956	4181606	199	3.28276	22.3929	19.9737	4181293	Schco3|2608741, Schco3|2608744
Peak 63	scaffold_1	4183985	4184697	186	3.22263	20.9972	18.6012	4184178
Peak 64	scaffold_1	4229067	4230081	23801	59.3255	2383.76	2380.19	4229512	Schco3|1186489, Schco3|2608785
Peak 65	scaffold_1	4230826	4232161	137	2.7696	15.9893	13.7011	4231382
Peak 66	scaffold_10	29047	29475	332	4.03414	35.8821	33.283	29251	Schco3|2691558
Peak 67	scaffold_10	94082	94662	211	3.12769	23.5765	21.138	94429	Schco3|2046339, Schco3|2635807
Peak 68	scaffold_10	95464	96519	111	2.57999	13.361	11.1435	96334
Peak 69	scaffold_10	142518	142946	260	4.00246	28.6059	26.0928	142716	Schco3|2047133, Schco3|2635876
Peak 70	scaffold_10	195097	195429	132	3.02314	15.5485	13.27	195290	Schco3|2635935
Peak 71	scaffold_10	285286	286937	2833	11.8206	286.606	283.323	285838
Peak 72	scaffold_10	287600	288198	370	4.3006	39.7291	37.0894	287942	Schco3|2453671, Schco3|2680256
Peak 73	scaffold_10	418059	418919	177	3.19851	20.1573	17.778	418422	Schco3|1131965
Peak 74	scaffold_10	509435	509759	143	2.76475	16.6117	14.3069	509633	Schco3|2680311
Peak 75	scaffold_10	510456	511071	1417	9.05505	144.905	141.784	510822	Schco3|2636349
Peak 76	scaffold_10	871517	872154	163	3.12252	18.6918	16.3412	871743
Peak 77	scaffold_10	872818	873230	125	2.73281	14.8381	12.5791	873095	Schco3|2512665, Schco3|2636705
Peak 78	scaffold_10	873893	875244	212	3.27879	23.6511	21.2117	874761	Schco3|2636708
Peak 79	scaffold_10	917672	919274	123	2.74878	14.6449	12.3905	918069	Schco3|1192190
Peak 80	scaffold_10	960390	961228	8776	30.9578	881.152	877.678	960833	Schco3|2587583
Peak 81	scaffold_10	1078877	1079166	174	3.36377	19.7741	17.4014	1079037
Peak 82	scaffold_10	1303070	1303524	591	5.781	61.9404	59.1378	1303282
Peak 83	scaffold_10	1442555	1443070	1304	9.11995	133.559	130.463	1442834	Schco3|2637388, Schco3|2637391
Peak 84	scaffold_10	1474806	1475139	161	3.09638	18.4727	16.128	1474962	Schco3|2637425
Peak 85	scaffold_10	1502321	1502876	110	2.71694	13.2432	11.0288	1502564
Peak 86	scaffold_10	1503676	1504013	132	2.78835	15.4826	13.2076	1503830	Schco3|2637467
Peak 87	scaffold_10	1527587	1527976	118	2.8954	14.0605	11.8224	1527798
Peak 88	scaffold_10	1657188	1657842	157	3.14785	18.0876	15.7514	1657625	Schco3|2637671, Schco3|2637674
Peak 89	scaffold_10	1667273	1667858	345	4.34534	37.124	34.5103	1667502	Schco3|2637680
Peak 90	scaffold_10	1739138	1739834	121	2.82273	14.3977	12.1508	1739452	Schco3|2637783
Peak 91	scaffold_10	1847076	1847594	262	3.9249	28.7866	26.2713	1847235	Schco3|2713107
Peak 92	scaffold_10	1891523	1893250	215	3.42922	23.9469	21.5017	1892614	Schco3|2637983
Peak 93	scaffold_10	1893649	1894519	154	2.92706	17.7619	15.4313	1894116	Schco3|2637983
Peak 94	scaffold_11	19289	19751	328	4.43713	35.4624	32.8679	19531	Schco3|2514140
Peak 95	scaffold_11	314849	315300	318	4.38568	34.4096	31.8256	315156	Schco3|2067094, Schco3|2671517
Peak 96	scaffold_11	316310	316712	150	3.03528	17.3776	15.0562	316568	Schco3|2067094, Schco3|2671517
Peak 97	scaffold_11	372000	372581	197	3.15212	22.2041	19.7875	372400	Schco3|2067837, Schco3|2638419
Peak 98	scaffold_11	412532	412927	120	2.83117	14.2898	12.0456	412715	Schco3|1174869
Peak 99	scaffold_11	636147	636593	157	2.98345	18.0802	15.7442	636439	Schco3|2552772
Peak 100	scaffold_11	718131	719231	158220	119.163	15826.1	15822	718286	Schco3|2070091, Schco3|2638699
Peak 101	scaffold_11	766709	768855	117	2.7715	13.9973	11.762	767234
Peak 102	scaffold_11	864814	865251	144	2.91277	16.7265	14.4191	865097	Schco3|1240410, Schco3|1240411, Schco3|2552997
Peak 103	scaffold_11	1004854	1006422	314	4.16861	34.0227	31.4436	1005140
Peak 104	scaffold_11	1169454	1170466	235	3.48078	26.048	23.5711	1169814
Peak 105	scaffold_11	1184154	1184970	1575	10.2192	160.676	157.525	1184612
Peak 106	scaffold_11	1240550	1241263	4156	18.9122	419.001	415.636	1240902	Schco3|2589493, Schco3|2589496
Peak 107	scaffold_11	1282671	1283371	407	4.93921	43.3827	40.7091	1282888	Schco3|2514546, Schco3|2553270
Peak 108	scaffold_11	1362751	1363289	529	5.01301	55.6873	52.9262	1362986
Peak 109	scaffold_11	1559096	1559494	324	4.42826	35.0758	32.4849	1559296	Schco3|2077196
Peak 110	scaffold_12	133057	134014	455	5.20869	48.2292	45.5177	133500	Schco3|2639813
Peak 111	scaffold_12	136908	137895	1155	7.34038	118.634	115.581	137458	Schco3|2639817
Peak 112	scaffold_12	299513	300249	224	3.43451	24.9141	22.4541	299768	Schco3|2640098, Schco3|2672077
Peak 113	scaffold_12	359085	361545	353	4.1234	37.93	35.3077	359920	Schco3|2084554
Peak 114	scaffold_12	362575	363452	131	2.63612	15.3832	13.1104	362907	Schco3|2084266, Schco3|2640180
Peak 115	scaffold_12	392463	393042	193	3.21106	21.7327	19.3242	392839	Schco3|2590302
Peak 116	scaffold_12	394613	395403	125	2.87753	14.8223	12.5642	394943
Peak 117	scaffold_12	553928	554467	183	3.06774	20.7815	18.3904	554094	Schco3|2086159, Schco3|2086189
Peak 118	scaffold_12	568928	569536	945	7.74945	97.4827	94.5069	569159
Peak 119	scaffold_12	575972	576765	3145	14.745	317.867	314.559	576311
Peak 120	scaffold_12	582958	584470	138	2.86221	16.1159	13.8233	584050	Schco3|2640462
Peak 121	scaffold_12	766375	767688	178	3.30723	20.2129	17.8324	767351
Peak 122	scaffold_12	835206	835630	533	5.41203	56.0742	53.3104	835421
Peak 123	scaffold_12	880932	881798	9350	24.8782	938.5	935.017	881399
Peak 124	scaffold_12	892468	892889	116	2.86799	13.8626	11.6312	892761	Schco3|2640854
Peak 125	scaffold_12	1070396	1071034	267	3.66123	29.2472	26.7252	1070578	Schco3|2641020
Peak 126	scaffold_12	1074742	1076794	32561	79.1609	3259.7	3256.1	1076355	Schco3|1105508, Schco3|1183445
Peak 127	scaffold_12	1184189	1184523	132	2.81926	15.5764	13.2972	1184348	Schco3|2092539, Schco3|2641168
Peak 128	scaffold_12	1255216	1256095	769	6.43663	79.8579	76.9552	1255551
Peak 129	scaffold_13	459369	459757	165	3.24607	18.8622	16.5084	459521	Schco3|2518392
Peak 130	scaffold_13	460337	460854	221	3.70405	24.5967	22.1411	460562
Peak 131	scaffold_13	550277	550819	245	3.56138	27.0552	24.5636	550500	Schco3|2641770, Schco3|2693223
Peak 132	scaffold_13	553115	553384	101	2.67889	12.3155	10.1303	553240
Peak 133	scaffold_13	645625	646230	146	2.93618	16.9263	14.6152	645821	Schco3|2641885, Schco3|2672687
Peak 134	scaffold_13	880194	880582	168	3.32119	19.2263	16.8648	880438	Schco3|2101597
Peak 135	scaffold_13	951353	952123	107	2.70188	12.9662	10.7605	951672	Schco3|2102403
Peak 136	scaffold_13	960981	961576	998	7.87965	102.836	99.8371	961267	Schco3|2642185
Peak 137	scaffold_13	969459	970182	444	4.89815	47.1773	44.4735	969683	Schco3|2753029
Peak 138	scaffold_13	979000	979524	853	7.1008	88.3316	85.3942	979285	Schco3|2642226
Peak 139	scaffold_13	1119849	1120367	209	3.39312	23.394	20.9578	1120044	Schco3|2104757, Schco3|2642446
Peak 140	scaffold_14	267883	268255	207	3.61925	23.1723	20.7394	268100
Peak 141	scaffold_14	277010	278563	129	2.93055	15.2298	12.9599	277599
Peak 142	scaffold_14	279815	280914	155	2.9784	17.8478	15.5159	280610	Schco3|2107197
Peak 143	scaffold_14	289857	290267	453	5.0689	48.0655	45.3549	290025	Schco3|1106673
Peak 144	scaffold_14	302936	304255	147	3.15087	17.0903	14.7741	304026
Peak 145	scaffold_14	308553	311105	539	5.32282	56.7143	53.9468	308974	Schco3|2107619, Schco3|2518652, Schco3|2642735
Peak 146	scaffold_14	329599	330086	1100	8.12372	113.095	110.059	329852	Schco3|2519461
Peak 147	scaffold_14	350262	350772	150	3.03528	17.3776	15.0562	350475
Peak 148	scaffold_14	389616	390199	159	3.22611	18.2833	15.9418	390036	Schco3|2108506
Peak 149	scaffold_14	462574	462998	105	2.75585	12.7116	10.5135	462825	Schco3|2642917, Schco3|2673018
Peak 150	scaffold_14	564491	565180	1454	9.74605	148.614	145.486	564835
Peak 151	scaffold_14	605206	606010	8694	28.1963	872.941	869.468	605641	Schco3|2643036, Schco3|2643041
Peak 152	scaffold_14	607652	608506	124	2.92872	14.6664	12.4115	608176	Schco3|1248798
Peak 153	scaffold_14	608854	609581	248	3.9173	27.3653	24.8686	609339	Schco3|1248798, Schco3|2519514
Peak 154	scaffold_14	630075	630873	1246	7.75692	127.766	124.685	630541	Schco3|2643062, Schco3|2643075
Peak 155	scaffold_14	671770	672261	112	2.63033	13.4907	11.2702	671982	Schco3|2643110
Peak 156	scaffold_14	751172	751552	133	2.97683	15.5826	13.3033	751433
Peak 157	scaffold_14	788085	788631	915	7.54609	94.5583	91.5953	788407
Peak 158	scaffold_14	855538	856041	109	2.75253	13.1853	10.9726	855775	Schco3|2643281, Schco3|2673160
Peak 159	scaffold_14	857095	859583	605	5.56393	63.366	60.5532	857869	Schco3|2643285
Peak 160	scaffold_14	895617	896016	170	2.96136	19.3717	17.0076	895779	Schco3|1107091, Schco3|2673171
Peak 161	scaffold_14	909075	909445	171	3.10118	19.51	17.1435	909251	Schco3|2706510
Peak 162	scaffold_14	911477	912115	675	5.74579	70.4433	67.5859	911719	Schco3|2643348
Peak 163	scaffold_14	921158	921979	388	4.51352	41.5085	38.8514	921394	Schco3|1341108, Schco3|2556744, Schco3|2643370
Peak 164	scaffold_14	929635	930475	1594	4.9764	162.572	159.417	930022	Schco3|2556751, Schco3|2643389, Schco3|2717811
Peak 165	scaffold_14	938759	939097	167	1.95795	19.0576	16.7008	938908	Schco3|2518543, Schco3|2592980
Peak 166	scaffold_14	939478	940388	1404	5.44478	143.535	140.417	939761	Schco3|2518543, Schco3|2592980
Peak 167	scaffold_14	948388	949326	1011	6.21173	104.157	101.153	948666	Schco3|2643411
Peak 168	scaffold_15	124049	124442	201	3.57667	22.5931	20.1697	124228
Peak 169	scaffold_15	168712	169087	109	2.72548	13.146	10.934	168976	Schco3|1176499, Schco3|2557059
Peak 170	scaffold_15	213540	214017	122	2.93798	14.5504	12.2981	213679	Schco3|2643787, Schco3|2718291
Peak 171	scaffold_15	216890	217290	479	5.365	50.7162	47.9867	217062	Schco3|2118700, Schco3|2593308
Peak 172	scaffold_15	226807	227307	623	6.04015	65.1951	62.3701	226985	Schco3|1070877, Schco3|2520110
Peak 173	scaffold_15	236870	237246	224	3.74699	24.9402	22.4785	237035	Schco3|2593319
Peak 174	scaffold_15	247136	247548	305	4.30052	33.0896	30.5208	247362	Schco3|2519961
Peak 175	scaffold_15	257146	257568	187	3.4515	21.1375	18.7394	257293	Schco3|2673325, Schco3|2753474
Peak 176	scaffold_15	267751	268161	314	4.20281	34.0368	31.4574	267996	Schco3|2593332, Schco3|2718334
Peak 177	scaffold_15	277946	278272	134	2.88569	15.7795	13.4956	278134	Schco3|2643858, Schco3|2706665
Peak 178	scaffold_15	473392	473890	101	2.54738	12.3534	10.167	473703	Schco3|2519948, Schco3|2644053
Peak 179	scaffold_15	533807	534316	571	5.87595	59.9661	57.1772	534085	Schco3|2520282, Schco3|2644120
Peak 180	scaffold_16	46577	47085	404	4.12153	43.0861	40.4155	46812	Schco3|2123287, Schco3|2644224
Peak 181	scaffold_16	56162	56976	1346	8.28128	137.755	134.649	56684	Schco3|2706789
Peak 182	scaffold_16	66884	67197	146	3.1007	16.9132	14.6026	67081
Peak 183	scaffold_16	94113	95139	208	3.24206	23.2934	20.8587	94610	Schco3|2753573
Peak 184	scaffold_16	98723	100826	775	6.53962	80.4599	77.5555	99663
Peak 185	scaffold_16	108941	110974	107	2.78905	12.9488	10.7438	110786
Peak 186	scaffold_16	164741	165525	105	2.48163	12.7755	10.5756	164952
Peak 187	scaffold_16	175959	176725	154	3.15841	17.7616	15.4311	176129
Peak 188	scaffold_16	229109	230056	258	3.62098	28.3589	25.8501	229720	Schco3|2644458
Peak 189	scaffold_16	249048	250138	364	4.33165	39.127	36.4934	249277	Schco3|2644479
Peak 190	scaffold_16	260491	263240	14367	46.2002	1440.24	1436.71	261582	Schco3|2520843
Peak 191	scaffold_16	338572	338954	121	2.91583	14.3894	12.1426	338774
Peak 192	scaffold_16	371915	372330	108	2.81024	13.0996	10.8887	372132	Schco3|2644613
Peak 193	scaffold_16	425341	425893	211	3.25083	23.5921	21.1534	425699	Schco3|2644677
Peak 194	scaffold_16	546016	546479	197	3.4404	22.2036	19.7871	546243	Schco3|2644731
Peak 195	scaffold_16	578906	580205	132	3.02314	15.5485	13.27	579764
Peak 196	scaffold_17	145070	146049	844	6.24416	87.3546	84.4212	145402
Peak 197	scaffold_17	228411	228988	551	5.36443	57.8817	55.1067	228760	Schco3|2521148, Schco3|2645038
Peak 198	scaffold_17	253676	254084	395	4.76354	42.1871	39.5233	253848
Peak 199	scaffold_17	322184	322813	1177	8.40563	120.778	117.718	322471	Schco3|1137205, Schco3|1176619, Schco3|2131619
Peak 200	scaffold_17	398373	399391	7382	26.5646	741.736	738.288	398957	Schco3|2132388, Schco3|2132389, Schco3|2645246
Peak 201	scaffold_17	426556	427469	124	2.9303	14.678	12.4229	426753
Peak 202	scaffold_17	428013	429901	315	4.34679	34.0837	31.5038	428309	Schco3|2645284
Peak 203	scaffold_17	444782	445325	147	3.06816	17.057	14.7434	445140
Peak 204	scaffold_17	549674	550347	113	2.85282	13.5769	11.3523	549868	Schco3|2521488, Schco3|2603710
Peak 205	scaffold_17	552629	554371	842	7.02663	87.1332	84.2007	554101
Peak 206	scaffold_18	120496	121165	802	5.55506	83.1413	80.2266	120871	Schco3|2135459, Schco3|2558515
Peak 207	scaffold_18	139739	140057	105	2.67215	12.739	10.5401	139905	Schco3|2135575, Schco3|2135576
Peak 208	scaffold_18	213769	214490	2853	15.3286	288.652	285.367	214061	Schco3|2594763
Peak 209	scaffold_2	187664	188147	143	2.92386	16.6388	14.3334	187842
Peak 210	scaffold_2	296848	297376	532	4.88613	56.0274	53.2643	297118	Schco3|2140843, Schco3|2527297
Peak 211	scaffold_2	403623	403991	220	3.43921	24.4975	22.0434	403814	Schco3|2489786
Peak 212	scaffold_2	500246	500709	636	5.63851	66.5021	63.6684	500468	Schco3|2696170
Peak 213	scaffold_2	531834	532176	177	3.32439	20.1316	17.7526	532003	Schco3|2609480, Schco3|2662483
Peak 214	scaffold_2	595542	597564	147	3.15087	17.0903	14.7741	595834	Schco3|2609536
Peak 215	scaffold_2	781524	782368	5203	19.9315	523.727	520.326	781943
Peak 216	scaffold_2	1133597	1135083	123	2.7423	14.5907	12.3373	1134078	Schco3|2610126
Peak 217	scaffold_2	1174736	1175075	137	3.06572	16.0565	13.7651	1174954	Schco3|2490194, Schco3|2528412
Peak 218	scaffold_2	1182135	1182711	155	3.02052	17.8319	15.5001	1182414
Peak 219	scaffold_2	1184146	1184430	151	2.98328	17.5143	15.1903	1184275	Schco3|2565008
Peak 220	scaffold_2	1184840	1185633	923	6.50426	95.285	92.3189	1185320
Peak 221	scaffold_2	1242013	1242965	115	2.74631	13.7993	11.5689	1242175	Schco3|2744136
Peak 222	scaffold_2	1263096	1265166	104	2.76766	12.6287	10.4325	1264597
Peak 223	scaffold_2	1277169	1277577	421	5.02437	44.8206	42.1346	1277371	Schco3|48473
Peak 224	scaffold_2	1424080	1426098	260	3.52182	28.5769	26.0654	1425192	Schco3|73533
Peak 225	scaffold_2	1444348	1444904	509	5.53532	53.7469	50.9983	1444553
Peak 226	scaffold_2	1452006	1452381	105	2.76136	12.7511	10.5518	1452159	Schco3|1374227, Schco3|2610509
Peak 227	scaffold_2	1511761	1512090	124	2.8404	14.7094	12.4538	1511952
Peak 228	scaffold_2	1518924	1519457	168	3.16014	19.2103	16.8508	1519245	Schco3|2610579, Schco3|2696539
Peak 229	scaffold_2	1589112	1589836	1648	9.41005	168.053	164.888	1589529	Schco3|2610658
Peak 230	scaffold_2	1601257	1601524	104	2.76375	12.6012	10.4077	1601388	Schco3|2610675
Peak 231	scaffold_2	1623458	1624347	222	3.38491	24.6727	22.216	1623932	Schco3|2565471
Peak 232	scaffold_2	1701106	1701591	179	3.40635	20.3273	17.9438	1701380	Schco3|1083109
Peak 233	scaffold_2	1841843	1842992	202	3.38725	22.664	20.2398	1842558
Peak 234	scaffold_2	1845325	1845958	117	2.7944	14.0068	11.7713	1845665
Peak 235	scaffold_2	2117147	2117881	1464	9.06248	149.557	146.427	2117526	Schco3|2663116
Peak 236	scaffold_2	2145009	2145437	103	2.59266	12.5748	10.3824	2145307
Peak 237	scaffold_2	2199575	2200149	387	4.40509	41.3862	38.7299	2199792	Schco3|2566171, Schco3|2611471
Peak 238	scaffold_2	2213674	2214211	392	4.85405	41.9595	39.2975	2214000	Schco3|2611483, Schco3|2611490
Peak 239	scaffold_2	2225885	2226577	494	5.45016	52.2248	49.4856	2226382
Peak 240	scaffold_2	2274088	2274592	119	2.88844	14.1896	11.9478	2274401	Schco3|2489629
Peak 241	scaffold_2	2303274	2303706	112	2.73175	13.5209	11.2993	2303379	Schco3|2611606, Schco3|2721824
Peak 242	scaffold_2	2452151	2452429	158	3.23603	18.1471	15.8081	2452267	Schco3|2611804, Schco3|2611809
Peak 243	scaffold_2	2556180	2556661	114	2.75521	13.7034	11.4757	2556383	Schco3|2163971, Schco3|2611930, Schco3|2675672
Peak 244	scaffold_2	2588883	2589730	2215	12.3446	224.743	221.512	2589160	Schco3|2164288
Peak 245	scaffold_2	2591386	2591899	452	4.76723	47.9392	45.2295	2591685	Schco3|2611974, Schco3|2611979
Peak 246	scaffold_2	2599140	2599937	1108	7.84317	113.843	110.805	2599417	Schco3|2611989
Peak 247	scaffold_2	2615661	2616451	101	2.54738	12.3534	10.167	2615998	Schco3|2487597, Schco3|2612041
Peak 248	scaffold_2	2616875	2617641	370	4.23754	39.6881	37.0487	2617164	Schco3|2612041, Schco3|2612045
Peak 249	scaffold_2	2642093	2642541	136	2.92867	15.9476	13.6606	2642361	Schco3|2612068
Peak 250	scaffold_2	2775178	2775946	373	4.55632	39.9923	37.3493	2775721
Peak 251	scaffold_2	3076993	3077553	254	3.70584	27.9084	25.4058	3077305	Schco3|2612659
Peak 252	scaffold_2	3137815	3138243	125	2.83713	14.8578	12.5981	3138021	Schco3|1251247, Schco3|2612775, Schco3|2612778
Peak 253	scaffold_2	3548362	3549026	197	3.37895	22.1415	19.7259	3548605	Schco3|2487947, Schco3|2613276
Peak 254	scaffold_2	3637724	3638145	209	3.29715	23.3944	20.9581	3637878	Schco3|2175896, Schco3|2613396
Peak 255	scaffold_2	3647198	3647642	184	3.30707	20.8673	18.4746	3647376	Schco3|2722988
Peak 256	scaffold_2	3679192	3679567	101	2.23447	12.2929	10.1087	3679293	Schco3|2685026
Peak 257	scaffold_2	3749250	3749550	131	2.79714	15.3884	13.1153	3749393	Schco3|2613591
Peak 258	scaffold_2	3750349	3750602	122	2.90303	14.4768	12.2279	3750468	Schco3|2613591
Peak 259	scaffold_3	317329	318040	226	3.38068	25.0822	22.6185	317670
Peak 260	scaffold_3	320190	321926	196	3.48246	22.0825	19.6677	321149	Schco3|2180889, Schco3|2613770
Peak 261	scaffold_3	322241	322539	155	2.96047	17.8766	15.544	322416	Schco3|2180889, Schco3|2613770, Schco3|2613772
Peak 262	scaffold_3	507333	507643	197	3.46971	22.2128	19.7961	507488	Schco3|1199648
Peak 263	scaffold_3	551561	551896	163	3.27861	18.6839	16.3335	551760
Peak 264	scaffold_3	660192	661219	138	3.05424	16.1668	13.873	660746	Schco3|2614092
Peak 265	scaffold_3	685942	686449	295	3.96268	32.1313	29.5747	686215
Peak 266	scaffold_3	724903	725517	473	5.2114	50.0893	47.3641	725142	Schco3|2184807
Peak 267	scaffold_3	994732	995651	126	2.87202	14.9574	12.6956	995272	Schco3|1038111
Peak 268	scaffold_3	1001159	1001502	107	2.49881	12.9303	10.7257	1001280	Schco3|2568505
Peak 269	scaffold_3	1059073	1059510	333	4.18283	35.9065	33.3067	1059308	Schco3|2493473
Peak 270	scaffold_3	1061030	1062378	228	3.42393	25.2726	22.8066	1062106	Schco3|2493929
Peak 271	scaffold_3	1319292	1320937	276	3.84002	30.1803	27.6471	1319904	Schco3|2189282
Peak 272	scaffold_3	1322285	1322843	270	4.01898	29.5792	27.0538	1322584
Peak 273	scaffold_3	1336819	1341102	336	4.32184	36.3011	33.6971	1339644	Schco3|2491365
Peak 274	scaffold_3	1343798	1344416	213	3.66183	23.7567	21.3142	1344010
Peak 275	scaffold_3	1410963	1412652	201	3.43524	22.621	20.1972	1412353	Schco3|2493507, Schco3|2614759
Peak 276	scaffold_3	1436147	1438280	1376	8.35227	140.757	137.644	1437459	Schco3|1056904
Peak 277	scaffold_3	1438775	1440163	362	4.36554	38.8426	36.2113	1439644
Peak 278	scaffold_3	1581240	1582395	240	3.43658	26.5434	24.059	1581875
Peak 279	scaffold_3	1831128	1831736	105	2.74339	12.7872	10.5867	1831392	Schco3|2193695, Schco3|2697968
Peak 280	scaffold_3	1855409	1855700	113	2.693	13.5373	11.3152	1855508	Schco3|2615254
Peak 281	scaffold_3	1866193	1867346	4033	17.2232	406.702	403.343	1866558
Peak 282	scaffold_3	1870502	1871132	103	2.74811	12.4907	10.3005	1870672
Peak 283	scaffold_3	1953786	1954290	351	4.59857	37.7818	35.1607	1954028	Schco3|1293032, Schco3|2615383
Peak 284	scaffold_3	2110741	2111417	1850	9.42923	188.23	185.038	2111028
Peak 285	scaffold_3	2111985	2112738	427	4.78368	45.4048	42.7148	2112506	Schco3|2196795, Schco3|2615578
Peak 286	scaffold_3	2114163	2114445	133	2.85167	15.6752	13.3938	2114361	Schco3|2615578
Peak 287	scaffold_3	2171650	2172073	270	3.98076	29.5352	27.0103	2171847	Schco3|2197500, Schco3|2533051
Peak 288	scaffold_3	2218131	2218697	338	4.47917	36.447	33.8411	2218369
Peak 289	scaffold_3	2224134	2224613	762	6.28089	79.1114	76.2117	2224358	Schco3|1150974, Schco3|2490762
Peak 290	scaffold_3	2277182	2278034	391	4.71591	41.7615	39.1022	2277690
Peak 291	scaffold_3	2278261	2278789	218	3.41835	24.3056	21.8556	2278571
Peak 292	scaffold_3	2284025	2284524	443	5.1521	47.0049	44.3023	2284354	Schco3|2615784
Peak 293	scaffold_3	2415537	2415919	199	3.30351	22.3645	19.9457	2415753	Schco3|2199997, Schco3|2615950
Peak 294	scaffold_3	2417192	2418103	127	2.9445	14.9671	12.705	2417845	Schco3|2615953, Schco3|2615956
Peak 295	scaffold_3	2423393	2423754	208	3.60008	23.2658	20.8316	2423617	Schco3|2569941, Schco3|2615964
Peak 296	scaffold_3	2437738	2438422	385	4.81147	41.2536	38.5985	2437994	Schco3|2615974, Schco3|2725125
Peak 297	scaffold_3	2438990	2441279	3593	15.3907	362.722	359.388	2440064	Schco3|2615976
Peak 298	scaffold_3	2442534	2443610	136	3.04899	15.9327	13.6459	2443390
Peak 299	scaffold_3	2448025	2448653	838	7.23849	86.7414	83.8107	2448357	Schco3|2493604, Schco3|2615989
Peak 300	scaffold_3	2533999	2534522	273	4.08762	29.8649	27.3349	2534194	Schco3|2664641
Peak 301	scaffold_3	2548512	2548947	118	2.84998	14.0831	11.8441	2548754
Peak 302	scaffold_3	2552338	2552629	107	2.6019	12.95	10.7448	2552445
Peak 303	scaffold_3	2553467	2554283	314	4.34328	34.0542	31.4747	2553747
Peak 304	scaffold_3	2559852	2560621	113	2.85282	13.5769	11.3523	2560068	Schco3|2616119
Peak 305	scaffold_3	2591279	2592073	4494	18.6261	452.855	449.476	2591747	Schco3|2616150
Peak 306	scaffold_3	2649578	2650816	2895	14.6902	292.83	289.54	2650450	Schco3|2616233, Schco3|2664679, Schco3|2676465
Peak 307	scaffold_3	2681138	2681867	206	3.14308	23.1306	20.6997	2681640	Schco3|2616261
Peak 308	scaffold_3	2683037	2683687	139	3.04252	16.2729	13.9767	2683322
Peak 309	scaffold_3	2778839	2780565	331	4.10591	35.745	33.1476	2780237	Schco3|2492904
Peak 310	scaffold_3	2938375	2940836	1790	11.2941	182.231	179.047	2939102
Peak 311	scaffold_3	2943207	2944345	258	3.59995	28.399	25.8895	2943679	Schco3|2616535
Peak 312	scaffold_3	2953864	2954417	316	4.36971	34.276	31.695	2954094
Peak 313	scaffold_3	2956292	2956831	385	4.81147	41.2536	38.5985	2956544	Schco3|2616553, Schco3|2616557
Peak 314	scaffold_3	3085620	3085910	142	2.97754	16.5268	14.2256	3085782	Schco3|1296620
Peak 315	scaffold_3	3137207	3137862	324	4.27982	35.0189	32.4292	3137541
Peak 316	scaffold_3	3261234	3261951	329	4.18056	35.5925	32.9968	3261462	Schco3|2208104, Schco3|2208139
Peak 317	scaffold_4	209264	209695	107	2.57121	12.9903	10.7839	209535	Schco3|2617214
Peak 318	scaffold_4	213244	213717	396	4.63028	42.2949	39.6302	213473
Peak 319	scaffold_4	604289	604718	207	3.61925	23.1723	20.7394	604509	Schco3|2617611, Schco3|2617613, Schco3|2686265
Peak 320	scaffold_4	709312	709671	113	2.85282	13.5769	11.3523	709512
Peak 321	scaffold_4	710685	710935	142	3.10829	16.5705	14.2665	710789
Peak 322	scaffold_4	715459	715717	142	3.10829	16.5705	14.2665	715595
Peak 323	scaffold_4	823501	823876	258	3.75947	28.3962	25.8868	823639	Schco3|2617834, Schco3|2617838
Peak 324	scaffold_4	1091237	1091660	450	5.19468	47.7402	45.0317	1091459	Schco3|1148169, Schco3|2618122
Peak 325	scaffold_4	1104641	1105566	1223	8.28658	125.465	122.391	1105151	Schco3|2727025
Peak 326	scaffold_4	1110207	1111769	406	4.47527	43.3444	40.672	1111222	Schco3|1121114, Schco3|2480891
Peak 327	scaffold_4	1112195	1114401	555	5.52884	58.3465	55.5689	1112579	Schco3|2480891, Schco3|2496697, Schco3|2618158
Peak 328	scaffold_4	1115240	1116206	1483	9.45346	151.524	148.39	1115634	Schco3|2220018, Schco3|2665354
Peak 329	scaffold_4	1116468	1117450	230	3.694	25.5268	23.0574	1116941
Peak 330	scaffold_4	1264779	1265248	392	4.85405	41.9595	39.2975	1265012
Peak 331	scaffold_4	1514184	1514487	133	2.98264	15.6267	13.3465	1514312
Peak 332	scaffold_4	1823148	1823532	105	2.76285	12.7617	10.5622	1823370	Schco3|2618842
Peak 333	scaffold_4	1956115	1956623	192	3.30223	21.6989	19.2908	1956462	Schco3|2699217
Peak 334	scaffold_4	2033171	2033731	370	4.09549	39.6404	37.0016	2033405	Schco3|2619061, Schco3|2699242
Peak 335	scaffold_4	2047386	2047813	282	4.13328	30.8151	28.2743	2047655
Peak 336	scaffold_4	2068339	2069127	1205	8.69269	123.665	120.596	2068593	Schco3|2619090
Peak 337	scaffold_4	2080699	2081176	367	4.63955	39.4366	36.7994	2080909	Schco3|2619110, Schco3|2619113
Peak 338	scaffold_4	2082732	2083677	643	5.86516	67.2337	64.3955	2083280	Schco3|2228623, Schco3|2619114
Peak 339	scaffold_4	2127060	2128329	500	5.15404	52.836	50.0931	2127491	Schco3|2572826
Peak 340	scaffold_4	2131026	2131892	472	5.32242	49.967	47.2426	2131311	Schco3|2665707, Schco3|2665708
Peak 341	scaffold_4	2132919	2133366	395	4.84052	42.1851	39.5214	2133114	Schco3|2665709
Peak 342	scaffold_4	2342429	2342750	156	3.16222	17.9964	15.662	2342568	Schco3|2727986
Peak 343	scaffold_4	2364995	2365984	353	4.54769	37.9907	35.3678	2365672	Schco3|2665787
Peak 344	scaffold_4	2497698	2498140	116	2.73017	13.8354	11.6042	2497885	Schco3|2686884
Peak 345	scaffold_4	2499007	2499819	423	4.23556	45.0048	42.3173	2499342
Peak 346	scaffold_4	2500344	2502278	242	3.28916	26.7837	24.2951	2500900
Peak 347	scaffold_4	2503488	2504221	1405	9.32005	143.685	140.566	2503828	Schco3|2619638
Peak 348	scaffold_4	2542828	2543311	140	3.02591	16.3388	14.0413	2543141	Schco3|2619696
Peak 349	scaffold_4	2556542	2556967	144	2.85977	16.7995	14.4909	2556658	Schco3|1169937
Peak 350	scaffold_4	2822688	2823907	245	3.31059	27.0186	24.5274	2823649	Schco3|2495881, Schco3|2619984
Peak 351	scaffold_4	2853858	2854462	155	2.40475	17.8951	15.5623	2854290	Schco3|2497085, Schco3|2620025
Peak 352	scaffold_4	2865346	2866026	186	3.22934	21.0567	18.66	2865710	Schco3|2665966
Peak 353	scaffold_4	2920881	2921662	168	3.32119	19.2263	16.8648	2921177	Schco3|1088824, Schco3|2620116
Peak 354	scaffold_4	3111080	3111675	227	3.46146	25.1661	22.7014	3111436	Schco3|2620263
Peak 355	scaffold_4	3447257	3447712	346	4.32527	37.2432	34.628	3447509
Peak 356	scaffold_4	3448732	3450347	196	3.47974	22.0605	19.6461	3449309	Schco3|1170169, Schco3|2242022
Peak 357	scaffold_4	3460341	3460705	250	3.55953	27.5193	25.0208	3460557	Schco3|2495894
Peak 358	scaffold_5	200191	201050	8063	28.6135	809.785	806.323	200603	Schco3|2537529
Peak 359	scaffold_5	205170	205726	392	4.66177	41.9318	39.2709	205488	Schco3|2498559, Schco3|2620687, Schco3|2620691
Peak 360	scaffold_5	214332	215511	381	4.54265	40.8279	38.1774	215275	Schco3|2244189
Peak 361	scaffold_5	347336	347913	228	3.64323	25.3478	22.8807	347686
Peak 362	scaffold_5	460926	462109	376	4.55781	40.3271	37.6813	461841	Schco3|2501591, Schco3|2621017
Peak 363	scaffold_5	463184	463452	225	3.69805	25.0547	22.5914	463310	Schco3|2666302
Peak 364	scaffold_5	540739	541448	684	6.47207	71.3248	68.462	541096	Schco3|2247547
Peak 365	scaffold_5	556152	556437	183	3.21264	20.6987	18.3092	556296	Schco3|2247626, Schco3|2666342
Peak 366	scaffold_5	678825	679704	31238	87.0323	3127.45	3123.86	679243
Peak 367	scaffold_5	691775	693311	13403	37.3809	1343.91	1340.38	692871	Schco3|2621320
Peak 368	scaffold_5	710196	710613	241	3.73557	26.6427	24.157	710443
Peak 369	scaffold_5	720037	720436	108	2.69381	13.0645	10.8563	720246
Peak 370	scaffold_5	791351	792248	163	3.27861	18.6839	16.3335	791622
Peak 371	scaffold_5	854210	854561	260	4.00246	28.6059	26.0928	854376
Peak 372	scaffold_5	870784	871166	218	3.70441	24.346	21.8941	870993	Schco3|2621560
Peak 373	scaffold_5	924912	925217	162	3.2348	18.5619	16.2153	925040	Schco3|2621632
Peak 374	scaffold_5	956485	958270	298	4.25794	32.436	29.8757	957637
Peak 375	scaffold_5	959526	960852	187	3.36837	21.1546	18.7562	960149
Peak 376	scaffold_5	1065395	1066071	3823	16.6991	385.728	382.38	1065738	Schco3|2621816
Peak 377	scaffold_5	1104316	1104902	1549	9.1568	158.093	154.947	1104595	Schco3|2501600, Schco3|2621855, Schco3|2729893
Peak 378	scaffold_5	1134088	1134657	1631	10.73	166.356	163.194	1134423	Schco3|2621902
Peak 379	scaffold_5	1170497	1171408	32867	79.7384	3290.36	3286.76	1170956	Schco3|2621956
Peak 380	scaffold_5	1184584	1185864	1625	9.88154	165.693	162.533	1185621	Schco3|2677561
Peak 381	scaffold_5	1189279	1190076	501	5.0494	52.8741	50.131	1189714	Schco3|2464042
Peak 382	scaffold_5	1190992	1193356	1062	7.65819	109.308	106.285	1192164
Peak 383	scaffold_5	1296345	1297446	274	3.84759	29.985	27.4536	1297249
Peak 384	scaffold_5	1383310	1383744	175	3.03721	19.906	17.531	1383494	Schco3|2256552
Peak 385	scaffold_5	1488488	1488914	318	4.00277	34.4515	31.8672	1488646	Schco3|2622313
Peak 386	scaffold_5	1547677	1548754	222	3.51463	24.7121	22.255	1548566
Peak 387	scaffold_5	1764774	1765263	386	4.74315	41.3357	38.6798	1765062	Schco3|1036880
Peak 388	scaffold_5	1772090	1772736	158	2.97193	18.1653	15.826	1772494	Schco3|2622657
Peak 389	scaffold_5	1793027	1793745	286	4.07489	31.1811	28.6355	1793494	Schco3|2622693, Schco3|2622701
Peak 390	scaffold_5	1834926	1835799	220	3.46532	24.5043	22.0498	1835254	Schco3|2622733
Peak 391	scaffold_5	1926448	1926977	981	7.91976	101.14	98.1484	1926660	Schco3|2622782
Peak 392	scaffold_5	1942265	1942751	307	3.67279	33.369	30.798	1942594
Peak 393	scaffold_5	1959506	1959946	188	3.40547	21.2307	18.8312	1959764	Schco3|2622814
Peak 394	scaffold_5	2021462	2022246	4047	19.3736	408.147	404.787	2021880
Peak 395	scaffold_5	2030889	2031191	112	2.83152	13.4243	11.2051	2031075	Schco3|2622943
Peak 396	scaffold_5	2056408	2057325	2020	11.8616	205.3	202.09	2056802	Schco3|2262994, Schco3|2622981
Peak 397	scaffold_5	2129383	2131406	171	3.01176	19.4747	17.1089	2129662	Schco3|2263728, Schco3|2576192, Schco3|2623092
Peak 398	scaffold_5	2180333	2180865	595	6.00369	62.3505	59.5448	2180599
Peak 399	scaffold_5	2199536	2199833	108	2.80856	13.0876	10.879	2199644
Peak 400	scaffold_5	2202879	2203172	232	3.46929	25.7051	23.2323	2203025
Peak 401	scaffold_5	2243817	2244281	457	5.23726	48.479	45.765	2244069
Peak 402	scaffold_5	2249752	2250145	204	3.58499	22.9016	20.474	2249942
Peak 403	scaffold_5	2290819	2291212	127	2.98056	15.0464	12.7807	2291006
Peak 404	scaffold_5	2302677	2304223	195	3.41724	22.0112	19.5988	2303618
Peak 405	scaffold_5	2327859	2328551	373	4.6708	40.0375	37.3942	2328269	Schco3|2623333
Peak 406	scaffold_5	2355767	2356002	104	2.76766	12.6287	10.4325	2355905
Peak 407	scaffold_5	2446160	2447490	292	4.04929	31.8064	29.2535	2446657	Schco3|2267188, Schco3|2623509
Peak 408	scaffold_5	2474593	2476187	4240	18.2021	427.388	424.018	2475027	Schco3|2688063
Peak 409	scaffold_5	2650372	2651530	620	5.21885	64.8631	62.0403	2651183	Schco3|2623805, Schco3|2623809
Peak 410	scaffold_5	2653608	2654421	149	3.14483	17.2488	14.9299	2653943
Peak 411	scaffold_5	2663470	2663889	254	3.95988	27.9833	25.4785	2663742
Peak 412	scaffold_5	2790635	2792095	236	3.83214	26.1432	23.6636	2791498
Peak 413	scaffold_5	2976089	2976853	4264	19.5997	429.788	426.417	2976458	Schco3|2624264
Peak 414	scaffold_5	2979441	2981915	1526	10.2897	155.797	152.656	2980286
Peak 415	scaffold_5	2987575	2987939	236	3.79216	26.0821	23.6047	2987763
Peak 416	scaffold_5	3083045	3083787	5673	23.873	570.724	567.312	3083411	Schco3|2624398
Peak 417	scaffold_5	3157428	3158023	414	4.93964	44.0839	41.4051	3157768	Schco3|2275257, Schco3|2624498
Peak 418	scaffold_5	3161735	3162452	1889	10.3729	192.164	188.968	3162113
Peak 419	scaffold_6	47122	48331	180	3.28674	20.4799	18.0938	47896
Peak 420	scaffold_6	49018	49392	185	3.43079	20.975	18.5796	49187	Schco3|2577594
Peak 421	scaffold_6	53390	54076	152	3.19345	17.6158	15.2883	53590	Schco3|2624760
Peak 422	scaffold_6	174031	175211	240	3.45442	26.49	24.0061	174335	Schco3|2624785
Peak 423	scaffold_6	176972	178077	11125	39.7266	1116.02	1112.51	177630
Peak 424	scaffold_6	201281	201701	331	4.47083	35.7462	33.1479	201530	Schco3|2541145
Peak 425	scaffold_6	357140	357543	236	3.64234	26.0847	23.6071	357327	Schco3|2501669
Peak 426	scaffold_6	483822	484380	305	4.19593	33.0944	30.5253	484166
Peak 427	scaffold_6	617567	618386	1711	9.99889	174.283	171.11	617861	Schco3|1093495
Peak 428	scaffold_6	631825	632179	154	3.16389	17.804	15.4729	632003	Schco3|2625364
Peak 429	scaffold_6	716128	716701	585	5.55856	61.361	58.5627	716448	Schco3|2502992, Schco3|2625470
Peak 430	scaffold_6	848328	848996	1849	10.1895	188.139	184.947	848642
Peak 431	scaffold_6	945513	946169	147	3.15087	17.0903	14.7741	945881	Schco3|1189588, Schco3|2287237
Peak 432	scaffold_6	1011535	1012020	157	2.92803	18.1361	15.7987	1011778	Schco3|2625805
Peak 433	scaffold_6	1030032	1030558	380	4.74678	40.6975	38.0478	1030400	Schco3|1300855, Schco3|2625836
Peak 434	scaffold_6	1056146	1056514	152	3.19345	17.6158	15.2883	1056314	Schco3|2688704, Schco3|2701274
Peak 435	scaffold_6	1220843	1221971	125	2.77069	14.8281	12.5696	1221433
Peak 436	scaffold_6	1222753	1223376	351	4.59857	37.7818	35.1607	1222950
Peak 437	scaffold_6	1281784	1282318	651	6.30175	68.0203	65.1772	1282073	Schco3|1201014, Schco3|2626097
Peak 438	scaffold_6	1297087	1298141	1190	8.59358	122.126	119.062	1297657	Schco3|2291440
Peak 439	scaffold_6	1568815	1569183	197	3.43391	22.1497	19.734	1568978	Schco3|2626426
Peak 440	scaffold_6	1657842	1658155	117	2.69224	14.0098	11.7742	1658006	Schco3|1152867, Schco3|2626504
Peak 441	scaffold_6	1670242	1670846	790	6.07441	81.9583	79.048	1670524	Schco3|2626527, Schco3|2626528
Peak 442	scaffold_6	1671077	1673239	4571	17.2918	460.56	457.178	1672889	Schco3|2626532
Peak 443	scaffold_6	1689880	1690316	318	4.38568	34.4096	31.8256	1690052	Schco3|2701501
Peak 444	scaffold_6	1765526	1765965	516	5.12578	54.3663	51.6137	1765792	Schco3|2668051
Peak 445	scaffold_6	1836366	1837062	303	4.07713	32.9059	30.3402	1836815	Schco3|1095374
Peak 446	scaffold_6	1866783	1867400	131	2.79714	15.3884	13.1153	1867139	Schco3|2733648
Peak 447	scaffold_6	2061238	2061515	206	3.38444	23.0904	20.6598	2061369	Schco3|2668156, Schco3|2701622
Peak 448	scaffold_6	2123506	2124007	596	5.17168	62.4842	59.6777	2123752	Schco3|1189923, Schco3|2627098
Peak 449	scaffold_6	2158193	2158713	423	4.78335	45.0641	42.3762	2158441	Schco3|2627138
Peak 450	scaffold_6	2227342	2228231	2922	14.4555	295.579	292.287	2227905
Peak 451	scaffold_6	2322872	2323577	3155	15.7496	318.901	315.593	2323214
Peak 452	scaffold_6	2372338	2372773	160	3.0436	18.4155	16.0716	2372487	Schco3|2543273
Peak 453	scaffold_6	2435566	2436418	218	3.70441	24.346	21.8941	2436147	Schco3|1305434
Peak 454	scaffold_6	2437293	2438348	376	4.15423	40.2778	37.6325	2437531
Peak 455	scaffold_6	2442170	2442655	624	5.55931	65.2678	62.4424	2442401
Peak 456	scaffold_6	2464925	2465315	298	4.25794	32.436	29.8757	2465129	Schco3|2627477
Peak 457	scaffold_6	2466496	2466953	217	3.68271	24.1734	21.7253	2466761	Schco3|2501785
Peak 458	scaffold_6	2467408	2467829	170	3.28716	19.3993	17.035	2467618	Schco3|2501785
Peak 459	scaffold_6	2518701	2518978	145	2.89162	16.9037	14.5933	2518821	Schco3|2627547
Peak 460	scaffold_7	223488	223766	165	3.07526	18.886	16.5317	223635
Peak 461	scaffold_7	257091	259864	410	4.75013	43.7437	41.0676	258404	Schco3|2307426, Schco3|2307434
Peak 462	scaffold_7	260895	262000	148	3.00966	17.1672	14.8498	261764	Schco3|1153664
Peak 463	scaffold_7	341713	342226	986	7.70598	101.662	98.6682	341953	Schco3|2627902
Peak 464	scaffold_7	354101	356033	1674	10.3425	170.632	167.463	355683	Schco3|2627923, Schco3|2668454
Peak 465	scaffold_7	432780	433187	125	2.73281	14.8381	12.5791	432994	Schco3|2580275, Schco3|2628013
Peak 466	scaffold_7	433405	433887	709	6.5998	73.8331	70.9572	433611	Schco3|2580275
Peak 467	scaffold_7	464174	464588	305	4.30052	33.0896	30.5208	464320	Schco3|1172108, Schco3|2628049
Peak 468	scaffold_7	739742	740116	152	3.19345	17.6158	15.2883	739970	Schco3|2312698, Schco3|2628358, Schco3|2628367
Peak 469	scaffold_7	1054699	1055270	737	6.25234	76.648	73.7588	1054972	Schco3|2628738
Peak 470	scaffold_7	1108950	1109586	738	6.71908	76.7475	73.8579	1109297	Schco3|2668705
Peak 471	scaffold_7	1198109	1198872	820	7.15334	84.9861	82.0627	1198510
Peak 472	scaffold_7	1264731	1265073	223	3.66426	24.7767	22.3185	1264894	Schco3|2629012, Schco3|2702198
Peak 473	scaffold_7	1352833	1353265	310	4.25756	33.6269	31.0532	1353041
Peak 474	scaffold_7	1415703	1416367	956	6.94989	98.6284	95.6481	1416019	Schco3|2320655, Schco3|2629180, Schco3|2668813
Peak 475	scaffold_7	1420573	1421186	126	2.76217	14.9235	12.6626	1420926	Schco3|2629191
Peak 476	scaffold_7	1486432	1488481	1171	7.90663	120.232	117.174	1487905	Schco3|2629275
Peak 477	scaffold_7	1620703	1622113	148	3.1396	17.2092	14.891	1621773
Peak 478	scaffold_7	1625427	1625983	829	7.19592	85.8624	82.9355	1625723	Schco3|2629398
Peak 479	scaffold_7	1636047	1637518	224	3.74699	24.9402	22.4785	1637302	Schco3|2629422
Peak 480	scaffold_7	1740704	1742611	582	5.81776	61.0693	58.2729	1741111
Peak 481	scaffold_7	1743472	1743922	365	4.61214	39.1976	36.5628	1743679	Schco3|2629581
Peak 482	scaffold_7	1771668	1772753	3521	15.8329	355.463	352.132	1772031
Peak 483	scaffold_7	1804649	1805577	487	5.40758	51.4688	48.7345	1805312
Peak 484	scaffold_7	1944349	1945030	156	3.05907	17.9631	15.629	1944712
Peak 485	scaffold_7	1958917	1959591	473	5.16971	50.0736	47.3485	1959137	Schco3|2505734, Schco3|2506090
Peak 486	scaffold_7	1972460	1972842	217	3.45722	24.199	21.7503	1972621	Schco3|1127836
Peak 487	scaffold_7	2011842	2012319	146	3.11039	16.9871	14.6749	2012043
Peak 488	scaffold_7	2023570	2024526	691	6.17572	72.0039	69.1378	2024102	Schco3|2581765, Schco3|2629859, Schco3|2629864
Peak 489	scaffold_7	2119133	2120255	5293	21.7667	532.711	529.307	2119774
Peak 490	scaffold_7	2135974	2136593	432	5.0323	45.9546	43.26	2136229	Schco3|68300
Peak 491	scaffold_7	2187440	2188224	2974	15.7544	300.763	297.467	2187820	Schco3|2630033
Peak 492	scaffold_8	200430	200937	298	4.25794	32.436	29.8757	200727	Schco3|2480643
Peak 493	scaffold_8	386999	387318	102	2.71787	12.4387	10.25	387207	Schco3|2749855
Peak 494	scaffold_8	428903	429254	180	3.28085	20.4308	18.0454	429127	Schco3|2669239
Peak 495	scaffold_8	438807	440814	193	3.50063	21.7567	19.3479	439553
Peak 496	scaffold_8	477618	478857	129	2.73817	15.2122	12.9428	478064	Schco3|2507628
Peak 497	scaffold_8	620091	620739	119	2.71353	14.1873	11.9456	620570	Schco3|2630911
Peak 498	scaffold_8	700133	700755	815	6.75469	84.443	81.5224	700447	Schco3|2631025, Schco3|2631029
Peak 499	scaffold_8	776325	777439	519	5.3894	54.7204	51.9652	777130	Schco3|77793
Peak 500	scaffold_8	778412	778843	267	4.04504	29.2331	26.7113	778625	Schco3|77793
Peak 501	scaffold_8	863738	864614	228	3.58074	25.2972	22.8307	863912
Peak 502	scaffold_8	884540	885460	114	2.7063	13.6442	11.4179	884743	Schco3|2339648
Peak 503	scaffold_8	889672	891610	289	4.07986	31.5084	28.9593	891158	Schco3|1316563, Schco3|2339744
Peak 504	scaffold_8	892249	892851	1048	6.89634	107.856	104.838	892524	Schco3|1316563, Schco3|2339744, Schco3|2473312
Peak 505	scaffold_8	893946	894395	284	3.8111	30.9611	28.4183	894201	Schco3|2473312
Peak 506	scaffold_8	941183	941964	146	3.12988	16.9331	14.622	941522	Schco3|2508421
Peak 507	scaffold_8	952888	953569	1046	8.21782	107.63	104.613	953130	Schco3|2509262, Schco3|2631368
Peak 508	scaffold_8	997729	998170	170	3.28716	19.3993	17.035	998034	Schco3|1155753, Schco3|2341391
Peak 509	scaffold_8	1047464	1047972	143	2.90737	16.6803	14.3742	1047727	Schco3|2631483
Peak 510	scaffold_8	1128126	1128512	174	3.36377	19.7741	17.4014	1128262	Schco3|2546874
Peak 511	scaffold_8	1209733	1210995	1331	8.15901	136.292	133.19	1210736	Schco3|2631700
Peak 512	scaffold_8	1213118	1213450	175	3.32249	19.8964	17.5215	1213266
Peak 513	scaffold_8	1218241	1218701	480	4.44324	50.8276	48.0974	1218477	Schco3|2631709
Peak 514	scaffold_8	1308042	1308418	205	3.42348	22.9792	20.5503	1308198	Schco3|2631822
Peak 515	scaffold_8	1386140	1386594	284	3.76293	31.011	28.4676	1386365	Schco3|2583540
Peak 516	scaffold_8	1625630	1627516	289	4.15067	31.5395	28.9899	1626399
Peak 517	scaffold_8	1631801	1632215	138	2.9999	16.1374	13.8444	1631937
Peak 518	scaffold_8	1773166	1773764	226	3.73112	25.0695	22.6059	1773575	Schco3|2632374, Schco3|2632376
Peak 519	scaffold_8	1774342	1775043	118	2.8954	14.0605	11.8224	1774751	Schco3|2601101, Schco3|2632376
Peak 520	scaffold_8	1789925	1790405	129	2.95332	15.2182	12.9487	1790242
Peak 521	scaffold_8	1790998	1791443	326	4.05585	35.2542	32.6624	1791172	Schco3|2632403
Peak 522	scaffold_8	1867912	1868284	213	3.66183	23.7567	21.3142	1868105
Peak 523	scaffold_8	1920728	1921716	113	2.74349	13.6123	11.3869	1921334
Peak 524	scaffold_8	1939168	1939740	364	4.26563	39.0791	36.4459	1939419
Peak 525	scaffold_8	1957217	1957703	116	2.73771	13.8957	11.6631	1957369	Schco3|2632611
Peak 526	scaffold_8	1960813	1961840	488	5.29283	51.5709	48.836	1961204	Schco3|2703224
Peak 527	scaffold_8	1989356	1991056	216	3.15692	24.0903	21.6435	1990621	Schco3|1320312, Schco3|2632665, Schco3|2632671
Peak 528	scaffold_8	2155317	2155665	148	2.8238	17.1675	14.85	2155474
Peak 529	scaffold_8	2210847	2211280	379	4.51498	40.5686	37.9201	2211069	Schco3|2632933
Peak 530	scaffold_8	2235710	2237510	471	5.18828	49.8788	47.1557	2237121	Schco3|1191295, Schco3|2354217
Peak 531	scaffold_9	84239	85075	407	4.28452	43.4725	40.7981	84786
Peak 532	scaffold_9	100354	101847	158	2.91785	18.2238	15.8836	101466
Peak 533	scaffold_9	104614	105826	859	6.82696	88.8814	85.9416	105558	Schco3|2633162
Peak 534	scaffold_9	142131	142590	421	5.02437	44.8206	42.1346	142344	Schco3|2750599
Peak 535	scaffold_9	337031	338580	586	5.56596	61.4351	58.6364	337995	Schco3|2633382
Peak 536	scaffold_9	442018	442560	491	5.28525	51.874	49.1375	442268	Schco3|2633499
Peak 537	scaffold_9	455205	458003	223	3.63293	24.7649	22.3069	456112	Schco3|2633516
Peak 538	scaffold_9	458497	460078	2860	13.5312	289.384	286.099	458805	Schco3|2670128
Peak 539	scaffold_9	619750	620448	2757	14.9879	279.051	275.774	620083	Schco3|2510601
Peak 540	scaffold_9	621710	622695	131	3.00664	15.4271	13.1531	622364
Peak 541	scaffold_9	652854	653704	1721	10.035	175.301	172.126	653396	Schco3|2633756
Peak 542	scaffold_9	704521	705729	9237	28.7065	927.215	923.733	704887	Schco3|2633834
Peak 543	scaffold_9	715503	716295	161	2.85174	18.4795	16.1347	715708	Schco3|2633851, Schco3|2670227
Peak 544	scaffold_9	858377	859238	22370	60.0639	2240.63	2237.06	858809	Schco3|2470836, Schco3|2739217
Peak 545	scaffold_9	949820	950354	365	4.50507	39.2064	36.5715	950091	Schco3|2364769
Peak 546	scaffold_9	988927	989745	299	4.2308	32.5071	29.9451	989074	Schco3|2634209, Schco3|2634211, Schco3|2634214
Peak 547	scaffold_9	1000908	1001341	402	4.3427	42.893	40.2236	1001145	Schco3|2634228
Peak 548	scaffold_9	1023842	1024251	190	3.49151	21.4498	19.0454	1023998	Schco3|2634258
Peak 549	scaffold_9	1025399	1026169	8247	28.2517	828.238	824.772	1025773	Schco3|2634259
Peak 550	scaffold_9	1120812	1121386	729	6.56809	75.7944	72.9091	1121045	Schco3|2703782
Peak 551	scaffold_9	1152379	1153208	6259	23.7885	629.369	625.944	1152791	Schco3|257987, Schco3|2634430
Peak 552	scaffold_9	1293110	1293405	119	2.83883	14.1742	11.9329	1293280
Peak 553	scaffold_9	1307195	1307767	112	2.77395	13.513	11.2919	1307656	Schco3|2634630
Peak 554	scaffold_9	1360371	1360805	314	4.30815	34.0604	31.4807	1360548	Schco3|2549660, Schco3|2634716
Peak 555	scaffold_9	1393573	1394626	292	4.21536	31.7866	29.2341	1394391	Schco3|2691273
Peak 556	scaffold_9	1395509	1395828	147	3.15087	17.0903	14.7741	1395661	Schco3|2691273
Peak 557	scaffold_9	1413425	1414318	133	2.88668	15.6087	13.3287	1413914	Schco3|2634793
Peak 558	scaffold_9	1549744	1550239	699	6.48851	72.8114	69.9411	1549969	Schco3|2634970
Peak 559	scaffold_9	1575425	1576065	607	5.70177	63.5796	60.7654	1575693	Schco3|1039108, Schco3|2510857
Peak 560	scaffold_9	1669987	1671359	1385	9.7081	141.655	138.54	1670988	Schco3|2510704, Schco3|2511044
Peak 561	scaffold_9	1817753	1818159	344	4.55599	37.0992	34.4858	1817994
Peak 562	scaffold_9	1912012	1912596	107	2.76996	12.9802	10.7742	1912435
Peak 563	scaffold_9	1932131	1932445	110	2.61623	13.2199	11.0063	1932329	Schco3|2550266
Peak 564	scaffold_9	1992536	1993237	109	2.62232	13.1182	10.907	1993079	Schco3|1182581
Peak 565	scaffold_9	2055355	2055698	222	3.66149	24.7538	22.2961	2055529

### Sheet: Peaks WC2 in the dark
Peak name	Scaffold	Start	End	Score	SignalValue	pValue (-log10)	qValue (-log10)	Tip	Associated proteinIds
scaffold_5	2021704	2022025	WC2_dark_peak_81	156	5.05033	19.013	15.6461	181
scaffold_7	1771854	1772206	WC2_dark_peak_96	308	5.58807	34.2175	30.8215	182
