## Supplementary Table 3 for "The regulatory network of the White Collar complex during early mushroom development in *Schizophyllum commune*"

### Sheet: DEGs WT
proteinId	name	condition 1	condition 2	log2 ratio	q value	Peak name	score	signalp	TF	CAZyme annotation	GO term	PFAM	short PFAM names	long PFAM names
Schco3|1032540	n.a.	WT Dark	WT Light	5.76322	0.000704821	n.a.	n.a.	True	n.a.	n.a.	n.a.	n.a.	n.a.	n.a.
Schco3|1100852	n.a.	WT Dark	WT Light	2.08296	0.000704821	n.a.	n.a.	False	n.a.	n.a.	n.a.	n.a.	n.a.	n.a.
Schco3|1105628	n.a.	WT Dark	WT Light	2.97991	0.000704821	n.a.	n.a.	False	n.a.	n.a.	n.a.	PF01753	zf-MYND	MYND finger
Schco3|11173	n.a.	WT Dark	WT Light	2.92673	0.000704821	n.a.	n.a.	False	n.a.	n.a.	n.a.	n.a.	n.a.	n.a.
Schco3|1131542	n.a.	WT Dark	WT Light	-2.40769	0.000704821	n.a.	n.a.	False	n.a.	n.a.	heme binding, iron ion binding, monooxygenase activity, oxidoreductase activity, acting on paired donors, with incorporation or reduction of molecular oxygen	PF00067	p450	Cytochrome P450
Schco3|1156033	n.a.	WT Dark	WT Light	2.14626	0.000704821	n.a.	n.a.	False	n.a.	n.a.	n.a.	PF12051	DUF3533	Protein of unknown function (DUF3533)
Schco3|1157544	n.a.	WT Dark	WT Light	2.97669	0.00133256	n.a.	n.a.	False	n.a.	n.a.	n.a.	n.a.	n.a.	n.a.
Schco3|1176847	n.a.	WT Dark	WT Light	-2.26021	0.000704821	n.a.	n.a.	False	n.a.	n.a.	n.a.	n.a.	n.a.	n.a.
Schco3|1194451	lccA	WT Dark	WT Light	2.13452	0.000704821	n.a.	n.a.	True	n.a.	AA1_1	copper ion binding, oxidoreductase activity	PF00394, PF07731, PF07732	Cu-oxidase, Cu-oxidase_2, Cu-oxidase_3	Multicopper oxidase, Multicopper oxidase, Multicopper oxidase
Schco3|1215107	n.a.	WT Dark	WT Light	4.02189	0.000704821	n.a.	n.a.	False	n.a.	n.a.	n.a.	n.a.	n.a.	n.a.
Schco3|1217575	n.a.	WT Dark	WT Light	5.17518	0.000704821	n.a.	n.a.	False	n.a.	n.a.	n.a.	n.a.	n.a.	n.a.
Schco3|1374227	sc1	WT Dark	WT Light	7.27311	0.000704821	Peak 226	105	True	n.a.	n.a.	fungal-type cell wall, structural constituent of cell wall	PF01185	Hydrophobin	Fungal hydrophobin
Schco3|2065434	n.a.	WT Dark	WT Light	2.61393	0.000704821	n.a.	n.a.	True	n.a.	n.a.	n.a.	n.a.	n.a.	n.a.
Schco3|2065818	n.a.	WT Dark	WT Light	2.21517	0.000704821	n.a.	n.a.	False	n.a.	n.a.	n.a.	n.a.	n.a.	n.a.
Schco3|2074391	n.a.	WT Dark	WT Light	-2.17101	0.000704821	n.a.	n.a.	True	n.a.	GH115	n.a.	PF15979, PF17829	Glyco_hydro_115, GH115_C	Glycosyl hydrolase family 115, Gylcosyl hydrolase family 115 C-terminal domain
Schco3|2101597	n.a.	WT Dark	WT Light	2.04481	0.000704821	Peak 134	168	False	n.a.	n.a.	oligopeptide transmembrane transporter activity	PF03169	OPT	OPT oligopeptide transporter protein
Schco3|2107494	n.a.	WT Dark	WT Light	2.05773	0.000704821	n.a.	n.a.	False	n.a.	n.a.	n.a.	n.a.	n.a.	n.a.
Schco3|2124796	n.a.	WT Dark	WT Light	2.54178	0.000704821	n.a.	n.a.	False	n.a.	n.a.	n.a.	n.a.	n.a.	n.a.
Schco3|2238367	n.a.	WT Dark	WT Light	2.3582	0.000704821	n.a.	n.a.	True	n.a.	n.a.	n.a.	n.a.	n.a.	n.a.
Schco3|2273316	n.a.	WT Dark	WT Light	3.67512	0.000704821	n.a.	n.a.	False	n.a.	n.a.	n.a.	n.a.	n.a.	n.a.
Schco3|2274985	n.a.	WT Dark	WT Light	3.87378	0.000704821	n.a.	n.a.	False	n.a.	n.a.	n.a.	n.a.	n.a.	n.a.
Schco3|2279823	n.a.	WT Dark	WT Light	2.00935	0.000704821	n.a.	n.a.	False	n.a.	n.a.	ATP binding, transmembrane transport, ABC-type transporter activity, integral component of membrane	PF00005, PF00005, PF00664, PF00664	ABC_tran, ABC_tran, ABC_membrane, ABC_membrane	ABC transporter, ABC transporter, ABC transporter transmembrane region, ABC transporter transmembrane region
Schco3|2285680	n.a.	WT Dark	WT Light	-2.06706	0.000704821	n.a.	n.a.	True	n.a.	CE12	n.a.	PF13472	Lipase_GDSL_2	GDSL-like Lipase/Acylhydrolase family
Schco3|2287237	n.a.	WT Dark	WT Light	3.51981	0.000704821	Peak 431	147	False	n.a.	n.a.	n.a.	n.a.	n.a.	n.a.
Schco3|2291440	n.a.	WT Dark	WT Light	4.68278	0.000704821	Peak 438	1190	False	n.a.	n.a.	n.a.	n.a.	n.a.	n.a.
Schco3|2299204	n.a.	WT Dark	WT Light	2.21608	0.000704821	n.a.	n.a.	False	n.a.	n.a.	n.a.	n.a.	n.a.	n.a.
Schco3|2338562	n.a.	WT Dark	WT Light	2.27342	0.000704821	n.a.	n.a.	False	n.a.	n.a.	n.a.	n.a.	n.a.	n.a.
Schco3|2372730	n.a.	WT Dark	WT Light	4.19855	0.000704821	n.a.	n.a.	True	n.a.	n.a.	n.a.	n.a.	n.a.	n.a.
Schco3|2374157	n.a.	WT Dark	WT Light	2.54295	0.000704821	n.a.	n.a.	False	n.a.	n.a.	n.a.	n.a.	n.a.	n.a.
Schco3|2447216	n.a.	WT Dark	WT Light	4.43765	0.000704821	n.a.	n.a.	False	n.a.	n.a.	n.a.	n.a.	n.a.	n.a.
Schco3|2474010	n.a.	WT Dark	WT Light	3.65903	0.0125862	n.a.	n.a.	False	n.a.	n.a.	n.a.	n.a.	n.a.	n.a.
Schco3|2481339	n.a.	WT Dark	WT Light	-2.54671	0.000704821	n.a.	n.a.	True	n.a.	n.a.	n.a.	n.a.	n.a.	n.a.
Schco3|2483175	n.a.	WT Dark	WT Light	2.12033	0.000704821	n.a.	n.a.	False	n.a.	n.a.	n.a.	PF13813	MBOAT_2	Membrane bound O-acyl transferase family
Schco3|2485856	n.a.	WT Dark	WT Light	3.94103	0.00542674	Peak 38	692	True	n.a.	n.a.	n.a.	n.a.	n.a.	n.a.
Schco3|2493604	n.a.	WT Dark	WT Light	-2.89941	0.000704821	Peak 299	838	False	n.a.	n.a.	n.a.	PF03318	ETX_MTX2	Clostridium epsilon toxin ETX/Bacillus mosquitocidal toxin MTX2
Schco3|2495633	n.a.	WT Dark	WT Light	3.66695	0.000704821	n.a.	n.a.	False	n.a.	n.a.	n.a.	n.a.	n.a.	n.a.
Schco3|2495926	n.a.	WT Dark	WT Light	-2.11234	0.000704821	n.a.	n.a.	True	n.a.	GH93	n.a.	n.a.	n.a.	n.a.
Schco3|2499948	n.a.	WT Dark	WT Light	4.55614	0.00542674	n.a.	n.a.	False	n.a.	n.a.	n.a.	PF20152	DUF6534	Family of unknown function (DUF6534)
Schco3|2501258	n.a.	WT Dark	WT Light	2.23757	0.000704821	n.a.	n.a.	False	n.a.	n.a.	heme binding, iron ion binding, monooxygenase activity, oxidoreductase activity, acting on paired donors, with incorporation or reduction of molecular oxygen	PF00067	p450	Cytochrome P450
Schco3|2508205	n.a.	WT Dark	WT Light	2.9205	0.000704821	n.a.	n.a.	True	n.a.	n.a.	n.a.	PF01464	SLT	Transglycosylase SLT domain
Schco3|2508544	n.a.	WT Dark	WT Light	3.12373	0.000704821	n.a.	n.a.	False	n.a.	n.a.	n.a.	PF07106	TBPIP	TBPIP/Hop2 winged helix domain
Schco3|2511002	n.a.	WT Dark	WT Light	2.6823	0.000704821	n.a.	n.a.	False	n.a.	n.a.	lipid metabolic process	PF00173, PF00487	Cyt-b5, FA_desaturase	Cytochrome b5-like Heme/Steroid binding domain, Fatty acid desaturase
Schco3|2516124	n.a.	WT Dark	WT Light	2.4863	0.000704821	n.a.	n.a.	False	n.a.	n.a.	n.a.	n.a.	n.a.	n.a.
Schco3|2519496	n.a.	WT Dark	WT Light	-2.4624	0.000704821	n.a.	n.a.	False	n.a.	n.a.	n.a.	n.a.	n.a.	n.a.
Schco3|2526471	hyd8	WT Dark	WT Light	6.55745	0.000704821	n.a.	n.a.	True	n.a.	n.a.	fungal-type cell wall, structural constituent of cell wall	PF01185	Hydrophobin	Fungal hydrophobin
Schco3|2541145	n.a.	WT Dark	WT Light	2.12288	0.000704821	Peak 424	331	False	n.a.	n.a.	n.a.	n.a.	n.a.	n.a.
Schco3|2547619	hyd9	WT Dark	WT Light	4.48204	0.000704821	n.a.	n.a.	True	n.a.	n.a.	fungal-type cell wall, structural constituent of cell wall	PF01185	Hydrophobin	Fungal hydrophobin
Schco3|2549026	n.a.	WT Dark	WT Light	2.98273	0.000704821	n.a.	n.a.	False	n.a.	n.a.	n.a.	n.a.	n.a.	n.a.
Schco3|257768	n.a.	WT Dark	WT Light	-2.90009	0.000704821	n.a.	n.a.	False	n.a.	n.a.	NADP binding, N,N-dimethylaniline monooxygenase activity, oxidoreductase activity, flavin adenine dinucleotide binding	PF00743, PF07992, PF13434, PF13738	FMO-like, Pyr_redox_2, Lys_Orn_oxgnase, Pyr_redox_3	Flavin-binding monooxygenase-like, Pyridine nucleotide-disulphide oxidoreductase, L-lysine 6-monooxygenase/L-ornithine 5-monooxygenase, Pyridine nucleotide-disulphide oxidoreductase
Schco3|2583540	n.a.	WT Dark	WT Light	2.11793	0.000704821	Peak 515	284	False	n.a.	n.a.	methyltransferase activity	PF02353, PF03848, PF05175, PF08241, PF08242, PF13489, PF13649, PF13847	CMAS, TehB, MTS, Methyltransf_11, Methyltransf_12, Methyltransf_23, Methyltransf_25, Methyltransf_31	Mycolic acid cyclopropane synthetase, Tellurite resistance protein TehB, Methyltransferase small domain, Methyltransferase domain, Methyltransferase domain, Methyltransferase domain, Methyltransferase domain, Methyltransferase domain
Schco3|258501	n.a.	WT Dark	WT Light	2.98082	0.000704821	n.a.	n.a.	False	n.a.	n.a.	n.a.	n.a.	n.a.	n.a.
Schco3|2588359	n.a.	WT Dark	WT Light	2.81001	0.000704821	n.a.	n.a.	False	n.a.	n.a.	n.a.	n.a.	n.a.	n.a.
Schco3|2597567	n.a.	WT Dark	WT Light	-2.13854	0.000704821	n.a.	n.a.	True	n.a.	n.a.	n.a.	n.a.	n.a.	n.a.
Schco3|2601101	zfc7	WT Dark	WT Light	2.32394	0.000704821	Peak 519	118	False	C2H2 zinc finger	n.a.	n.a.	PF00096, PF00096	zf-C2H2, zf-C2H2	Zinc finger, C2H2 type, Zinc finger, C2H2 type
Schco3|2604130	n.a.	WT Dark	WT Light	4.71854	0.000704821	n.a.	n.a.	False	n.a.	n.a.	acyltransferase activity	PF00364, PF02817	Biotin_lipoyl, E3_binding	Biotin-requiring enzyme, e3 binding domain
Schco3|2604198	hyd4	WT Dark	WT Light	4.80606	0.000704821	n.a.	n.a.	True	n.a.	n.a.	fungal-type cell wall, structural constituent of cell wall	PF01185	Hydrophobin	Fungal hydrophobin
Schco3|2604351	n.a.	WT Dark	WT Light	-2.63003	0.000704821	n.a.	n.a.	True	n.a.	GH145	n.a.	PF15892	BNR_4	BNR repeat-containing family member
Schco3|2604628	n.a.	WT Dark	WT Light	-2.07679	0.000704821	n.a.	n.a.	False	n.a.	n.a.	catalase activity, heme binding	PF00199, PF01965, PF06628, PF18011	Catalase, DJ-1_PfpI, Catalase-rel, Catalase_C	Catalase, DJ-1/PfpI family, Catalase-related immune-responsive, C-terminal domain found in long catalases
Schco3|2604735	n.a.	WT Dark	WT Light	-2.04376	0.000704821	n.a.	n.a.	False	n.a.	n.a.	heme binding, iron ion binding, monooxygenase activity, oxidoreductase activity, acting on paired donors, with incorporation or reduction of molecular oxygen	PF00067	p450	Cytochrome P450
Schco3|2605282	n.a.	WT Dark	WT Light	-2.62614	0.000704821	n.a.	n.a.	False	n.a.	n.a.	n.a.	n.a.	n.a.	n.a.
Schco3|2605292	n.a.	WT Dark	WT Light	-3.23471	0.000704821	n.a.	n.a.	False	n.a.	n.a.	n.a.	n.a.	n.a.	n.a.
Schco3|2605383	n.a.	WT Dark	WT Light	4.29846	0.0218979	n.a.	n.a.	False	n.a.	n.a.	n.a.	n.a.	n.a.	n.a.
Schco3|2605412	n.a.	WT Dark	WT Light	2.77543	0.000704821	n.a.	n.a.	False	n.a.	AA3	oxidoreductase activity, acting on CH-OH group of donors	PF05199	GMC_oxred_C	GMC oxidoreductase
Schco3|2605614	n.a.	WT Dark	WT Light	5.02114	0.000704821	Peak 12	279	False	n.a.	n.a.	n.a.	PF04119	HSP9_HSP12	Heat shock protein 9/12
Schco3|2606041	n.a.	WT Dark	WT Light	2.32333	0.000704821	n.a.	n.a.	False	n.a.	n.a.	FAD binding	PF01134, PF01494, PF13450	GIDA, FAD_binding_3, NAD_binding_8	Glucose inhibited division protein A, FAD binding domain, NAD(P)-binding Rossmann-like domain
Schco3|2606301	n.a.	WT Dark	WT Light	2.83839	0.000704821	Peak 20	179	False	n.a.	n.a.	n.a.	n.a.	n.a.	n.a.
Schco3|2606301	n.a.	WT Dark	WT Light	2.83839	0.000704821	Peak 21	372	False	n.a.	n.a.	n.a.	n.a.	n.a.	n.a.
Schco3|2607375	n.a.	WT Dark	WT Light	3.86594	0.000704821	n.a.	n.a.	False	n.a.	n.a.	n.a.	n.a.	n.a.	n.a.
Schco3|2608591	n.a.	WT Dark	WT Light	2.96235	0.000704821	n.a.	n.a.	False	n.a.	n.a.	n.a.	PF00561	Abhydrolase_1	alpha/beta hydrolase fold
Schco3|2608631	n.a.	WT Dark	WT Light	2.55601	0.000704821	n.a.	n.a.	True	n.a.	n.a.	n.a.	n.a.	n.a.	n.a.
Schco3|2609561	n.a.	WT Dark	WT Light	-2.45611	0.000704821	n.a.	n.a.	True	n.a.	GH43_24	hydrolase activity, hydrolyzing O-glycosyl compounds, carbohydrate metabolic process	PF04616	Glyco_hydro_43	Glycosyl hydrolases family 43
Schco3|2609957	n.a.	WT Dark	WT Light	-3.43974	0.000704821	n.a.	n.a.	True	n.a.	n.a.	extracellular region, carbohydrate metabolic process, cellulose binding	PF00734, PF01822, PF09362	CBM_1, WSC, DUF1996	Fungal cellulose binding domain, WSC domain, Domain of unknown function (DUF1996)
Schco3|2610090	n.a.	WT Dark	WT Light	4.3504	0.000704821	n.a.	n.a.	False	n.a.	n.a.	glutathione metabolic process, protein binding	PF02798, PF13417	GST_N, GST_N_3	Glutathione S-transferase, N-terminal domain, Glutathione S-transferase, N-terminal domain
Schco3|2610181	n.a.	WT Dark	WT Light	3.15954	0.000704821	n.a.	n.a.	False	n.a.	n.a.	n.a.	n.a.	n.a.	n.a.
Schco3|2611292	sca2	WT Dark	WT Light	-2.16081	0.000704821	n.a.	n.a.	False	n.a.	n.a.	carbonate dehydratase activity, zinc ion binding	PF00484	Pro_CA	Carbonic anhydrase
Schco3|2612041	n.a.	WT Dark	WT Light	6.33185	0.0218979	Peak 247	101	True	n.a.	n.a.	n.a.	n.a.	n.a.	n.a.
Schco3|2612041	n.a.	WT Dark	WT Light	6.33185	0.0218979	Peak 248	370	True	n.a.	n.a.	n.a.	n.a.	n.a.	n.a.
Schco3|2612560	n.a.	WT Dark	WT Light	2.12103	0.000704821	n.a.	n.a.	False	n.a.	n.a.	mitochondrial respiratory chain complex IV, mitochondrial electron transport, cytochrome c to oxygen	PF02935	COX7C	Cytochrome c oxidase subunit VIIc
Schco3|2612721	n.a.	WT Dark	WT Light	-3.49943	0.000704821	n.a.	n.a.	True	n.a.	GH11	n.a.	PF00457	Glyco_hydro_11	Glycosyl hydrolases family 11
Schco3|2612834	n.a.	WT Dark	WT Light	2.26283	0.000704821	n.a.	n.a.	False	n.a.	n.a.	n.a.	PF20152	DUF6534	Family of unknown function (DUF6534)
Schco3|2613540	n.a.	WT Dark	WT Light	-2.61504	0.000704821	n.a.	n.a.	True	n.a.	n.a.	n.a.	n.a.	n.a.	n.a.
Schco3|2613657	n.a.	WT Dark	WT Light	2.19832	0.000704821	n.a.	n.a.	False	n.a.	GH5_50	organic substance metabolic process, hydrolase activity, hydrolyzing O-glycosyl compounds	PF00150	Cellulase	Cellulase (glycosyl hydrolase family 5)
Schco3|2614398	n.a.	WT Dark	WT Light	2.17057	0.000704821	n.a.	n.a.	True	n.a.	n.a.	n.a.	PF09471	Peptidase_M64	IgA Peptidase M64
Schco3|2615204	n.a.	WT Dark	WT Light	-2.07732	0.000704821	n.a.	n.a.	False	n.a.	n.a.	n.a.	PF07938	Fungal_lectin	Fungal fucose-specific lectin
Schco3|2616150	cfs2	WT Dark	WT Light	3.38795	0.000704821	Peak 205	4494	False	n.a.	n.a.	methyltransferase activity	PF02353, PF08241, PF13649	CMAS, Methyltransf_11, Methyltransf_25	Mycolic acid cyclopropane synthetase, Methyltransferase domain, Methyltransferase domain
Schco3|2616280	n.a.	WT Dark	WT Light	3.8068	0.000704821	n.a.	n.a.	False	n.a.	n.a.	n.a.	n.a.	n.a.	n.a.
Schco3|2616283	n.a.	WT Dark	WT Light	2.6266	0.000704821	n.a.	n.a.	False	n.a.	n.a.	n.a.	n.a.	n.a.	n.a.
Schco3|2617636	n.a.	WT Dark	WT Light	4.0264	0.000704821	n.a.	n.a.	False	n.a.	n.a.	integral component of membrane, transmembrane transport, transmembrane transporter activity	PF00083, PF07690	Sugar_tr, MFS_1	Sugar (and other) transporter, Major Facilitator Superfamily
Schco3|2618842	n.a.	WT Dark	WT Light	3.60902	0.000704821	Peak 332	105	False	n.a.	n.a.	channel activity, membrane, transmembrane transport	PF00230	MIP	Major intrinsic protein
Schco3|2618929	n.a.	WT Dark	WT Light	2.07132	0.000704821	n.a.	n.a.	False	n.a.	n.a.	n.a.	n.a.	n.a.	n.a.
Schco3|2619796	n.a.	WT Dark	WT Light	4.53374	0.000704821	n.a.	n.a.	True	n.a.	CE1	n.a.	n.a.	n.a.	n.a.
Schco3|2621099	n.a.	WT Dark	WT Light	-2.90157	0.000704821	n.a.	n.a.	True	n.a.	AA9	n.a.	PF03443	AA9	Auxiliary Activity family 9 (formerly GH61)
Schco3|2621560	n.a.	WT Dark	WT Light	2.30186	0.000704821	Peak 372	218	False	n.a.	n.a.	n.a.	n.a.	n.a.	n.a.
Schco3|2621816	cry1	WT Dark	WT Light	4.12899	0.000704821	Peak 376	3823	False	n.a.	n.a.	n.a.	PF00875, PF03441	DNA_photolyase, FAD_binding_7	DNA photolyase, FAD binding domain of DNA photolyase
Schco3|2621956	n.a.	WT Dark	WT Light	4.4334	0.000704821	Peak 379	32867	False	n.a.	n.a.	integral component of membrane	PF03073	TspO_MBR	TspO/MBR family
Schco3|2622598	n.a.	WT Dark	WT Light	-2.32904	0.000704821	n.a.	n.a.	False	n.a.	n.a.	integral component of membrane, transmembrane transport, transmembrane transporter activity	PF00083, PF07690	Sugar_tr, MFS_1	Sugar (and other) transporter, Major Facilitator Superfamily
Schco3|2622893	n.a.	WT Dark	WT Light	2.0523	0.000704821	n.a.	n.a.	False	n.a.	n.a.	n.a.	PF00173	Cyt-b5	Cytochrome b5-like Heme/Steroid binding domain
Schco3|2622970	n.a.	WT Dark	WT Light	2.63303	0.000704821	n.a.	n.a.	False	n.a.	n.a.	n.a.	n.a.	n.a.	n.a.
Schco3|2623492	n.a.	WT Dark	WT Light	-2.21842	0.000704821	n.a.	n.a.	False	n.a.	n.a.	transmembrane transport, transmembrane transporter activity	PF07690	MFS_1	Major Facilitator Superfamily
Schco3|2623957	n.a.	WT Dark	WT Light	2.46151	0.000704821	n.a.	n.a.	False	n.a.	n.a.	n.a.	PF00106, PF13561	adh_short, adh_short_C2	short chain dehydrogenase, Enoyl-(Acyl carrier protein) reductase
Schco3|2624256	n.a.	WT Dark	WT Light	-2.17711	0.000704821	n.a.	n.a.	False	n.a.	n.a.	integral component of membrane, transmembrane transport, transmembrane transporter activity	PF00083, PF07690	Sugar_tr, MFS_1	Sugar (and other) transporter, Major Facilitator Superfamily
Schco3|2624264	n.a.	WT Dark	WT Light	2.01299	0.000704821	Peak 413	4264	False	n.a.	n.a.	porphyrin-containing compound biosynthetic process, uroporphyrinogen decarboxylase activity	PF01208	URO-D	Uroporphyrinogen decarboxylase (URO-D)
Schco3|2624306	sc6	WT Dark	WT Light	6.74247	0.000704821	n.a.	n.a.	True	n.a.	n.a.	fungal-type cell wall, structural constituent of cell wall	PF01185	Hydrophobin	Fungal hydrophobin
Schco3|2624486	n.a.	WT Dark	WT Light	-3.58061	0.000704821	n.a.	n.a.	True	n.a.	CE1	proteolysis, hydrolase activity, extracellular region, serine-type peptidase activity	PF00326, PF10503	Peptidase_S9, Esterase_PHB	Prolyl oligopeptidase family, Esterase PHB depolymerase
Schco3|2624785	n.a.	WT Dark	WT Light	3.88973	0.0218979	Peak 422	240	False	n.a.	n.a.	n.a.	n.a.	n.a.	n.a.
Schco3|2624825	n.a.	WT Dark	WT Light	5.96308	0.000704821	n.a.	n.a.	False	n.a.	n.a.	n.a.	PF14200, PF18021, PF18022	RicinB_lectin_2, Agglutinin_C, Lectin_C_term	Ricin-type beta-trefoil lectin domain-like, Agglutinin C-terminal, Ricin-type beta-trefoil lectin C-terminal domain
Schco3|2625301	n.a.	WT Dark	WT Light	3.70761	0.000704821	n.a.	n.a.	True	n.a.	n.a.	n.a.	PF05730	CFEM	CFEM domain
Schco3|2625648	n.a.	WT Dark	WT Light	-3.284	0.000704821	n.a.	n.a.	False	n.a.	n.a.	n.a.	n.a.	n.a.	n.a.
Schco3|2625740	n.a.	WT Dark	WT Light	-2.16811	0.000704821	n.a.	n.a.	False	n.a.	GH16_10	hydrolase activity, hydrolyzing O-glycosyl compounds, carbohydrate metabolic process	PF00722	Glyco_hydro_16	Glycosyl hydrolases family 16
Schco3|2626397	n.a.	WT Dark	WT Light	2.23506	0.000704821	n.a.	n.a.	True	n.a.	n.a.	n.a.	n.a.	n.a.	n.a.
Schco3|2626545	n.a.	WT Dark	WT Light	3.02505	0.000704821	n.a.	n.a.	False	n.a.	n.a.	membrane	PF05791	Bacillus_HBL	Bacillus haemolytic enterotoxin (HBL)
Schco3|2626635	n.a.	WT Dark	WT Light	2.22755	0.000704821	n.a.	n.a.	False	n.a.	n.a.	n.a.	PF09729, PF09729	Gti1_Pac2, Gti1_Pac2	Gti1/Pac2 family, Gti1/Pac2 family
Schco3|2626756	n.a.	WT Dark	WT Light	2.10842	0.000704821	n.a.	n.a.	True	n.a.	CE4	hydrolase activity, acting on carbon-nitrogen (but not peptide) bonds, carbohydrate metabolic process	PF01522	Polysacc_deac_1	Polysaccharide deacetylase
Schco3|2627176	n.a.	WT Dark	WT Light	3.52612	0.000704821	n.a.	n.a.	True	n.a.	n.a.	serine-type peptidase activity, proteolysis	PF00082, PF09286	Peptidase_S8, Pro-kuma_activ	Subtilase family, Pro-kumamolisin, activation domain
Schco3|2627477	n.a.	WT Dark	WT Light	2.0918	0.000704821	Peak 456	298	False	n.a.	n.a.	n.a.	n.a.	n.a.	n.a.
Schco3|2627652	n.a.	WT Dark	WT Light	4.78524	0.000704821	n.a.	n.a.	False	n.a.	n.a.	n.a.	PF06522	B12D	NADH-ubiquin.a. reductase complex 1 MLRQ subunit
Schco3|2627902	n.a.	WT Dark	WT Light	4.72198	0.000704821	Peak 463	986	True	n.a.	n.a.	n.a.	PF00188	CAP	Cysteine-rich secretory protein family
Schco3|2628358	n.a.	WT Dark	WT Light	3.94625	0.000704821	Peak 468	152	False	n.a.	n.a.	methyltransferase activity	PF08241, PF13489, PF13649, PF13847	Methyltransf_11, Methyltransf_23, Methyltransf_25, Methyltransf_31	Methyltransferase domain, Methyltransferase domain, Methyltransferase domain, Methyltransferase domain
Schco3|2628859	n.a.	WT Dark	WT Light	3.08905	0.000704821	n.a.	n.a.	False	n.a.	n.a.	n.a.	n.a.	n.a.	n.a.
Schco3|2629138	n.a.	WT Dark	WT Light	2.00974	0.000704821	n.a.	n.a.	True	n.a.	n.a.	n.a.	n.a.	n.a.	n.a.
Schco3|2629646	n.a.	WT Dark	WT Light	2.91352	0.000704821	n.a.	n.a.	False	n.a.	n.a.	iron ion binding, oxidoreductase activity, lipid biosynthetic process	PF04116	FA_hydroxylase	Fatty acid hydroxylase
Schco3|2630033	n.a.	WT Dark	WT Light	3.39132	0.000704821	Peak 491	2974	False	n.a.	n.a.	lipid metabolic process	PF00487	FA_desaturase	Fatty acid desaturase
Schco3|2631348	n.a.	WT Dark	WT Light	4.00237	0.000704821	n.a.	n.a.	False	n.a.	n.a.	transmembrane transport, transmembrane transporter activity	PF07690	MFS_1	Major Facilitator Superfamily
Schco3|2632111	n.a.	WT Dark	WT Light	2.34824	0.000704821	n.a.	n.a.	False	n.a.	n.a.	n.a.	PF01243, PF16242	Putative_PNPOx, Pyrid_ox_like	Pyridoxamine 5'-phosphate oxidase, Pyridoxamine 5'-phosphate oxidase like
Schco3|2632193	n.a.	WT Dark	WT Light	2.56468	0.000704821	n.a.	n.a.	False	n.a.	n.a.	n.a.	PF00106, PF08659, PF13561	adh_short, KR, adh_short_C2	short chain dehydrogenase, KR domain, Enoyl-(Acyl carrier protein) reductase
Schco3|2632574	n.a.	WT Dark	WT Light	4.71678	0.000704821	n.a.	n.a.	True	n.a.	n.a.	n.a.	n.a.	n.a.	n.a.
Schco3|2633361	n.a.	WT Dark	WT Light	-3.1755	0.000704821	n.a.	n.a.	True	n.a.	AA9	n.a.	PF03443	AA9	Auxiliary Activity family 9 (formerly GH61)
Schco3|2633454	n.a.	WT Dark	WT Light	2.71286	0.000704821	n.a.	n.a.	False	n.a.	n.a.	membrane	PF05791	Bacillus_HBL	Bacillus haemolytic enterotoxin (HBL)
Schco3|2633816	n.a.	WT Dark	WT Light	-3.27098	0.000704821	n.a.	n.a.	True	n.a.	GH7	hydrolase activity, hydrolyzing O-glycosyl compounds, carbohydrate metabolic process	PF00840	Glyco_hydro_7	Glycosyl hydrolase family 7
Schco3|2634259	fer1	WT Dark	WT Light	2.21803	0.000704821	Peak 549	8247	False	n.a.	n.a.	ferrochelatase activity, heme biosynthetic process	PF00762	Ferrochelatase	Ferrochelatase
Schco3|2634267	n.a.	WT Dark	WT Light	2.50097	0.000704821	n.a.	n.a.	False	n.a.	n.a.	membrane	PF05791	Bacillus_HBL	Bacillus haemolytic enterotoxin (HBL)
Schco3|2634274	n.a.	WT Dark	WT Light	2.87328	0.000704821	n.a.	n.a.	False	n.a.	n.a.	membrane	PF05791	Bacillus_HBL	Bacillus haemolytic enterotoxin (HBL)
Schco3|2634619	n.a.	WT Dark	WT Light	2.15405	0.000704821	n.a.	n.a.	True	n.a.	n.a.	copper ion binding, oxidoreductase activity	PF00394, PF07731, PF07732	Cu-oxidase, Cu-oxidase_2, Cu-oxidase_3	Multicopper oxidase, Multicopper oxidase, Multicopper oxidase
Schco3|2634970	hyd1	WT Dark	WT Light	5.20619	0.000704821	Peak 558	699	True	n.a.	n.a.	fungal-type cell wall, structural constituent of cell wall	PF01185	Hydrophobin	Fungal hydrophobin
Schco3|2635181	n.a.	WT Dark	WT Light	-2.00186	0.000704821	n.a.	n.a.	True	n.a.	GH5_7	organic substance metabolic process, hydrolase activity, hydrolyzing O-glycosyl compounds	PF00150	Cellulase	Cellulase (glycosyl hydrolase family 5)
Schco3|2635681	n.a.	WT Dark	WT Light	2.09514	0.000704821	n.a.	n.a.	False	n.a.	n.a.	n.a.	n.a.	n.a.	n.a.
Schco3|2635970	n.a.	WT Dark	WT Light	3.10002	0.000704821	n.a.	n.a.	False	n.a.	n.a.	n.a.	PF01753	zf-MYND	MYND finger
Schco3|2636145	n.a.	WT Dark	WT Light	2.25168	0.000704821	n.a.	n.a.	True	n.a.	GH45	carbohydrate metabolic process, cellulase activity	PF02015	Glyco_hydro_45	Glycosyl hydrolase family 45
Schco3|2637900	n.a.	WT Dark	WT Light	2.36302	0.000704821	n.a.	n.a.	False	n.a.	n.a.	n.a.	n.a.	n.a.	n.a.
Schco3|2638071	n.a.	WT Dark	WT Light	3.41039	0.000704821	n.a.	n.a.	True	n.a.	n.a.	n.a.	n.a.	n.a.	n.a.
Schco3|2638078	n.a.	WT Dark	WT Light	4.22527	0.0218979	n.a.	n.a.	True	n.a.	n.a.	n.a.	n.a.	n.a.	n.a.
Schco3|2638133	n.a.	WT Dark	WT Light	2.10394	0.000704821	n.a.	n.a.	False	n.a.	n.a.	n.a.	n.a.	n.a.	n.a.
Schco3|2638445	n.a.	WT Dark	WT Light	3.6514	0.000704821	n.a.	n.a.	False	n.a.	n.a.	n.a.	PF00106, PF13561	adh_short, adh_short_C2	short chain dehydrogenase, Enoyl-(Acyl carrier protein) reductase
Schco3|2638446	n.a.	WT Dark	WT Light	2.82748	0.031267	n.a.	n.a.	False	n.a.	n.a.	n.a.	PF00106	adh_short	short chain dehydrogenase
Schco3|2638753	n.a.	WT Dark	WT Light	2.67023	0.000704821	n.a.	n.a.	False	n.a.	AA3_4	oxidoreductase activity, acting on CH-OH group of donors, flavin adenine dinucleotide binding	PF00732, PF05199	GMC_oxred_N, GMC_oxred_C	GMC oxidoreductase, GMC oxidoreductase
Schco3|2639124	n.a.	WT Dark	WT Light	2.21983	0.000704821	n.a.	n.a.	False	n.a.	n.a.	n.a.	n.a.	n.a.	n.a.
Schco3|2639188	n.a.	WT Dark	WT Light	-3.55312	0.000704821	n.a.	n.a.	True	n.a.	n.a.	n.a.	n.a.	n.a.	n.a.
Schco3|2639258	n.a.	WT Dark	WT Light	3.3828	0.000704821	n.a.	n.a.	False	n.a.	n.a.	n.a.	PF20152	DUF6534	Family of unknown function (DUF6534)
Schco3|2639534	n.a.	WT Dark	WT Light	-2.41222	0.000704821	n.a.	n.a.	True	n.a.	GH6	hydrolase activity, hydrolyzing O-glycosyl compounds, cellulose catabolic process	PF01341	Glyco_hydro_6	Glycosyl hydrolases family 6
Schco3|2639682	n.a.	WT Dark	WT Light	-2.13494	0.000704821	n.a.	n.a.	False	n.a.	n.a.	oxidoreductase activity	PF02668	TauD	Taurine catabolism dioxygenase TauD, TfdA family
Schco3|2639813	n.a.	WT Dark	WT Light	2.51669	0.000704821	Peak 110	455	False	n.a.	n.a.	n.a.	n.a.	n.a.	n.a.
Schco3|2640276	n.a.	WT Dark	WT Light	2.54091	0.000704821	n.a.	n.a.	False	n.a.	n.a.	n.a.	n.a.	n.a.	n.a.
Schco3|2640597	n.a.	WT Dark	WT Light	-2.70839	0.000704821	n.a.	n.a.	False	n.a.	n.a.	cytoplasm, inositol oxygenase activity, iron ion binding, inositol catabolic process	PF05153	MIOX	Myo-inositol oxygenase
Schco3|2640726	n.a.	WT Dark	WT Light	-2.04505	0.000704821	n.a.	n.a.	False	n.a.	n.a.	n.a.	n.a.	n.a.	n.a.
Schco3|2640920	n.a.	WT Dark	WT Light	-2.63782	0.000704821	n.a.	n.a.	True	n.a.	AA9	n.a.	PF03443	AA9	Auxiliary Activity family 9 (formerly GH61)
Schco3|2641506	n.a.	WT Dark	WT Light	-2.64805	0.000704821	n.a.	n.a.	False	n.a.	n.a.	n.a.	PF00106, PF08659, PF13561	adh_short, KR, adh_short_C2	short chain dehydrogenase, KR domain, Enoyl-(Acyl carrier protein) reductase
Schco3|2642185	n.a.	WT Dark	WT Light	2.34183	0.000704821	Peak 136	998	False	n.a.	n.a.	acyltransferase activity	PF01553	Acyltransferase	Acyltransferase
Schco3|2643012	n.a.	WT Dark	WT Light	-2.25979	0.000704821	n.a.	n.a.	False	n.a.	AA3_2	oxidoreductase activity, acting on CH-OH group of donors, flavin adenine dinucleotide binding	PF00732, PF05199	GMC_oxred_N, GMC_oxred_C	GMC oxidoreductase, GMC oxidoreductase
Schco3|2643062	n.a.	WT Dark	WT Light	3.48613	0.000704821	Peak 154	1246	False	n.a.	AA3_3	oxidoreductase activity, acting on CH-OH group of donors, flavin adenine dinucleotide binding	PF00732, PF05199	GMC_oxred_N, GMC_oxred_C	GMC oxidoreductase, GMC oxidoreductase
Schco3|2643269	n.a.	WT Dark	WT Light	3.14211	0.000704821	n.a.	n.a.	False	n.a.	n.a.	glutathione metabolic process, protein binding	PF00043, PF02798, PF13409, PF13417, PF14497	GST_C, GST_N, GST_N_2, GST_N_3, GST_C_3	Glutathione S-transferase, C-terminal domain, Glutathione S-transferase, N-terminal domain, Glutathione S-transferase, N-terminal domain, Glutathione S-transferase, N-terminal domain, Glutathione S-transferase, C-terminal domain
Schco3|2644430	n.a.	WT Dark	WT Light	-2.33192	0.000704821	n.a.	n.a.	False	n.a.	n.a.	FAD binding	PF01494	FAD_binding_3	FAD binding domain
Schco3|2644458	n.a.	WT Dark	WT Light	2.86967	0.000704821	Peak 188	258	True	n.a.	n.a.	n.a.	n.a.	n.a.	n.a.
Schco3|2646106	n.a.	WT Dark	WT Light	-2.2001	0.000704821	n.a.	n.a.	False	n.a.	n.a.	antioxidant activity, oxidoreductase activity, peroxiredoxin activity	PF00578, PF08534, PF10417	AhpC-TSA, Redoxin, 1-cysPrx_C	AhpC/TSA family, Redoxin, C-terminal domain of 1-Cys peroxiredoxin
Schco3|2660684	n.a.	WT Dark	WT Light	-5.21553	0.000704821	n.a.	n.a.	False	n.a.	n.a.	n.a.	n.a.	n.a.	n.a.
Schco3|2663917	n.a.	WT Dark	WT Light	2.71062	0.000704821	n.a.	n.a.	False	n.a.	n.a.	oxidoreductase activity, acting on CH-OH group of donors, flavin adenine dinucleotide binding	PF00732	GMC_oxred_N	GMC oxidoreductase
Schco3|2664662	n.a.	WT Dark	WT Light	2.10568	0.000704821	n.a.	n.a.	True	n.a.	n.a.	n.a.	n.a.	n.a.	n.a.
Schco3|2664679	n.a.	WT Dark	WT Light	2.69965	0.000704821	Peak 206	2895	True	n.a.	n.a.	n.a.	n.a.	n.a.	n.a.
Schco3|2668051	n.a.	WT Dark	WT Light	2.31658	0.000704821	Peak 444	516	False	n.a.	n.a.	N-acetyltransferase activity	PF00583, PF13508, PF13673	Acetyltransf_1, Acetyltransf_7, Acetyltransf_10	Acetyltransferase (GNAT) family, Acetyltransferase (GNAT) domain, Acetyltransferase (GNAT) domain
Schco3|2668795	n.a.	WT Dark	WT Light	2.22329	0.000704821	n.a.	n.a.	True	n.a.	n.a.	n.a.	n.a.	n.a.	n.a.
Schco3|2669239	n.a.	WT Dark	WT Light	2.08957	0.000704821	Peak 494	180	False	n.a.	n.a.	protein binding	PF00651, PF00651, PF00651	BTB, BTB, BTB	BTB/POZ domain, BTB/POZ domain, BTB/POZ domain
Schco3|2669596	n.a.	WT Dark	WT Light	3.23932	0.000704821	n.a.	n.a.	False	n.a.	n.a.	n.a.	n.a.	n.a.	n.a.
Schco3|2669796	n.a.	WT Dark	WT Light	3.12777	0.000704821	n.a.	n.a.	False	n.a.	n.a.	n.a.	PF04059, PF07576	RRM_2, BRAP2	RNA recognition motif 2, BRCA1-associated protein 2
Schco3|2671323	n.a.	WT Dark	WT Light	4.51474	0.000704821	n.a.	n.a.	False	n.a.	n.a.	n.a.	n.a.	n.a.	n.a.
Schco3|2672114	n.a.	WT Dark	WT Light	3.69751	0.000704821	n.a.	n.a.	False	n.a.	n.a.	n.a.	n.a.	n.a.	n.a.
Schco3|2673121	n.a.	WT Dark	WT Light	2.02147	0.000704821	n.a.	n.a.	False	n.a.	n.a.	heme binding	PF01231	IDO	Indoleamine 2,3-dioxygenase
Schco3|2673518	n.a.	WT Dark	WT Light	2.39981	0.0423503	n.a.	n.a.	False	n.a.	n.a.	n.a.	n.a.	n.a.	n.a.
Schco3|2677561	n.a.	WT Dark	WT Light	2.37388	0.0029901	Peak 380	1625	False	n.a.	n.a.	n.a.	n.a.	n.a.	n.a.
Schco3|2681649	n.a.	WT Dark	WT Light	2.18149	0.000704821	n.a.	n.a.	False	n.a.	n.a.	n.a.	PF00107, PF08240	ADH_zinc_N, ADH_N	Zinc-binding dehydrogenase, Alcohol dehydrogenase GroES-like domain
Schco3|2685035	n.a.	WT Dark	WT Light	3.32187	0.000704821	n.a.	n.a.	True	n.a.	n.a.	n.a.	n.a.	n.a.	n.a.
Schco3|2686101	n.a.	WT Dark	WT Light	-2.00861	0.000704821	n.a.	n.a.	False	n.a.	n.a.	n.a.	n.a.	n.a.	n.a.
Schco3|2691273	n.a.	WT Dark	WT Light	2.04196	0.000704821	Peak 555	292	False	n.a.	n.a.	lipid metabolic process	PF00487	FA_desaturase	Fatty acid desaturase
Schco3|2691273	n.a.	WT Dark	WT Light	2.04196	0.000704821	Peak 556	147	False	n.a.	n.a.	lipid metabolic process	PF00487	FA_desaturase	Fatty acid desaturase
Schco3|2693570	n.a.	WT Dark	WT Light	2.68355	0.000704821	n.a.	n.a.	False	n.a.	AA3_3	oxidoreductase activity, acting on CH-OH group of donors, flavin adenine dinucleotide binding	PF00732, PF05199	GMC_oxred_N, GMC_oxred_C	GMC oxidoreductase, GMC oxidoreductase
Schco3|2697331	n.a.	WT Dark	WT Light	3.00577	0.000704821	n.a.	n.a.	True	n.a.	n.a.	n.a.	n.a.	n.a.	n.a.
Schco3|2698625	n.a.	WT Dark	WT Light	2.55893	0.000704821	n.a.	n.a.	False	n.a.	n.a.	n.a.	n.a.	n.a.	n.a.
Schco3|2698886	n.a.	WT Dark	WT Light	3.23052	0.0272258	n.a.	n.a.	False	n.a.	n.a.	n.a.	n.a.	n.a.	n.a.
Schco3|2699635	n.a.	WT Dark	WT Light	-2.72979	0.000704821	n.a.	n.a.	True	n.a.	n.a.	n.a.	n.a.	n.a.	n.a.
Schco3|2701571	n.a.	WT Dark	WT Light	-3.30812	0.000704821	n.a.	n.a.	False	n.a.	n.a.	integral component of membrane, transmembrane transport, transmembrane transporter activity	PF00083, PF07690	Sugar_tr, MFS_1	Sugar (and other) transporter, Major Facilitator Superfamily
Schco3|2703927	n.a.	WT Dark	WT Light	2.28681	0.000704821	n.a.	n.a.	False	n.a.	n.a.	FAD binding	PF01494, PF01494	FAD_binding_3, FAD_binding_3	FAD binding domain, FAD binding domain
Schco3|2706962	n.a.	WT Dark	WT Light	2.27528	0.000704821	n.a.	n.a.	False	n.a.	n.a.	RNA binding	PF00806, PF00806, PF00806, PF00806, PF00806	PUF, PUF, PUF, PUF, PUF	Pumilio-family RNA binding repeat, Pumilio-family RNA binding repeat, Pumilio-family RNA binding repeat, Pumilio-family RNA binding repeat, Pumilio-family RNA binding repeat
Schco3|2707115	n.a.	WT Dark	WT Light	2.63995	0.000704821	n.a.	n.a.	False	n.a.	n.a.	n.a.	n.a.	n.a.	n.a.
Schco3|2713107	n.a.	WT Dark	WT Light	3.14947	0.000704821	Peak 91	262	False	n.a.	n.a.	oxidoreductase activity	PF00171	Aldedh	Aldehyde dehydrogenase family
Schco3|2742729	n.a.	WT Dark	WT Light	-2.02125	0.000704821	n.a.	n.a.	True	n.a.	GH2	hydrolase activity, hydrolyzing O-glycosyl compounds, carbohydrate metabolic process	PF00703, PF02837, PF13364	Glyco_hydro_2, Glyco_hydro_2_N, BetaGal_dom4_5	Glycosyl hydrolases family 2, Glycosyl hydrolases family 2, sugar binding domain, Beta-galactosidase jelly roll domain
Schco3|2748659	n.a.	WT Dark	WT Light	3.06246	0.000704821	n.a.	n.a.	False	n.a.	AA7	oxidoreductase activity, flavin adenine dinucleotide binding	PF01565, PF08031	FAD_binding_4, BBE	FAD binding domain, Berberine and berberine like
Schco3|2752351	n.a.	WT Dark	WT Light	3.40592	0.000704821	n.a.	n.a.	True	n.a.	n.a.	n.a.	PF03330	DPBB_1	Lytic transglycolase
Schco3|2754043	n.a.	WT Dark	WT Light	-2.85565	0.000704821	n.a.	n.a.	True	n.a.	CE15	n.a.	n.a.	n.a.	n.a.
Schco3|73533	sc4	WT Dark	WT Light	5.49985	0.000704821	Peak 224	260	True	n.a.	n.a.	fungal-type cell wall, structural constituent of cell wall	PF01185	Hydrophobin	Fungal hydrophobin
Schco3|80413	n.a.	WT Dark	WT Light	2.71962	0.000704821	n.a.	n.a.	True	n.a.	n.a.	n.a.	PF10342	Kre9_KNH	Kre9/KNH-like N-terminal Ig-like domain

### Sheet: DEGs WC2 KO
proteinId	name	condition 1	condition 2	log2 ratio	qvalue	Peak name	score	signalp	TF	CAZyme annotation	GO term	PFAM	short PFAM names	long PFAM names
Schco3|2489112	None	∆WC2 Dark	∆WC2 Light	-2.4734	0.000704821	None	None	True	None	GH152	None	PF00314	Thaumatin	Thaumatin family
Schco3|2625917	None	∆WC2 Dark	∆WC2 Light	-3.38364	0.000704821	None	None	False	None	None	oxidoreductase activity	PF01266	DAO	FAD dependent oxidoreductase
